# Transposable elements identify previously overlooked regions undergoing parallel evolution in response to diverse selective pressures

**DOI:** 10.1101/2024.04.06.588382

**Authors:** Sara Guirao-Rico, Josefa González

## Abstract

Evolve and Resequence (E&R) studies have contributed to closing the gap between adaptive phenotypic traits and their underlying genomic basis. Unlike other popular approaches, E&R studies provide a unique opportunity to understand the degree of repeatability and constraints of the evolutionary process. Still, one of the major challenges is to accurately identify the genetic variants targeted by selection. Traditionally, E&R studies have only explored part of the variation present in the genomes, SNPs, thus neglecting other sources of adaptive variation such as transposable elements (TEs). In this work, we analyzed the Pool-seq data of five published Drosophila melanogaster E&R studies in the context of TEs. We found some candidate TEs inserted in the same or nearby regions to significant SNPs/genes. As such, these TEs should be added to the set of possible targets of selection. However, we also found a subset of significant TEs that were not associated with previously identified significant SNPs/genes. Most of these TEs are inserted within or flanked by genes related to the trait of interest and thus they are the only potential targets of selection identified in these regions. Functional enrichment analysis of the genes located nearby all candidate adaptive TEs allowed to identify new relevant biological functions. Finally, the replicability of candidate TEs was similar or higher than that reported for SNPs. We argue that TE variants should also be considered as candidate targets of selection in E&R studies and we also provide guidelines to improve the detection of TEs as targets of selection.
