## Supplementary material for "Transposable elements identify previously overlooked regions undergoing parallel evolution in response to diverse selective pressures": Table S1

### Sheet: Hoja1
Table S1. Summary of the main features of different E&R studies initially considered in this work. Highlighted in bold, stufies finally selected for our analysis.
Publication	Selective pressure/selected trait	Generations of selection	Origin	Replicates	Pool size	Coverage	Reads
Burke et al. 2010	Accelerated development	605	Outbred population from Massachussetts (EEUU)	5 controls and 5 selection	25	~20x	~54-bp single end
Turner et al. 2011	Body size	108-110	Outbred Lab adapted population from California (EEUU)	2 controls and 4 selected (2 small and 2 large)	75	~20x	~35-bp single and ~75-bp paired ends
Zhou et al. 2011	Hypoxia	180	Isofemale lines from different stocks	2 controls and 2 selected	200	> 60x	54-bp paired ends
Orozco-terWengel et al. 2012	Novel lab conditions (high temperature)	37	Isofemale lines from a wild population from Portugal	3 baseline, 2 selected at generation 15th, 1 at generation 23nd,1 at generation 27th and 3 at generation 37th	500	30-64x	Paired ends
Remolina et al. 2012	Increased lifespan and late age fertility	50	Wild population from New Jersey (EEUU)	3 controls and 3 selected	100	40-50x	~74-bp paired ends
Turner et al. 2012	Courtship song	14	Inbred RAL lines from North Carolina (EEUU)	2 selected for short IPI and 2 selected for long IPI	120	~200x	Paired ends
Tobler et al. 2014	Hot and cold environments	~15	Isofemale lines from a wild population from Portugal	3 baseline; 5 cold (15th generation); 5 hot (1 in 23nd generation and 4 in 15th generation)	~500	35-90x	75-bp paired ends (hot) and 100bp paired end (cold)
Frassen at al. 2015	High temperature	59	Isofemales lines from a natural population from Portugal	4-time points -3 seleted + 0th generation- (three replicas each)	500	?	100-bp paired ends
Jalvingh et al. 2014	Parasitoid	5	Wild flies from the Netherlands kept as 4 outbred lines	4 controls and 4 selected	50	88x	101-bp single end
Martins et al. 2014	Drosophila C virus	20	Outbred population from Portugal	4 baseline, 4 control and 4 selected	200	30-64x	100-bp paired ends
Reed et al. 2014	Artificial diet	14-17	Isofemale lines from Georgia (EEUU)	7 replicates of the baseline, 2 selected for High fat; 2 selected for High sugar; 2 selected for Low sugar	200 (baseline) and 360 (selected)	300x (baseline) and 70x (selected)	Paired ends
Carnes et al. 2015	Postponed Senescence	170	Flies derived from outbred lab population from a natural population from Massachusetts (EEUU)	5 control and 5 selected	100	?	68-bp paired ends
Jha et al. 2015	Egg size	16	Wild-caught isofemale lines from Illinois (EEUU)	1 starting population, 3 controls and 6 selected (3 small and 3 large)	100	>51x	~100-bp single and paired ends
Izutsu et al. 2016	Darkness	22 and 49	Mixed populations of Dark fly line and wild-type flies	1 baseline (0th generation), 3 controls*2 (22nd and 49th generation) and 3 selected*2 (22nd and 49th generation)	1000	179x	Paired ends
Jha et al. 2016	Hypoxia	17	Isofemale lines from a natural population ( provided by Dr Andrew Davis)	3 controls and 3 selected	100	10x-20x	50-bp single end and 100-bp paired-ends
Kang et al. 2016	Desiccation	48	Wild population of flies from Jabalpur (India)	3 controls and 3 selected	100	31-38x	100-bp paired ends
Garlapow et al. 2017	High and low food consumption	10	Advanced intercross outbred population (AIP) derived from a subset of DGRP lines	1 control, two selected for high (H1, H2) and two selected for low (L1, L2)	173 (control) and 100 (selected)	?	125-bp paired-ends
Graves et al. 2017	Fecundity and age-specific survival	37, 121, 146, 290, 737 and 837	30 populations from a lab radiation from an outbread populations	6-time points (5 replicates each)	120	25-50x	100-bp paired ends
Griffin et al. 2017	Dessication	13	Wild flies from Melbourne (Australia)	1 baseline, 5 controls and 5 selected	50	200x (mass-bred) and 22-72x (control and selected)	100-bp paired ends
Michalak et al. 2017	Increased lifespan	48	Mixed lab stocks from Denmark, Australia and Netherlands	3 controls and 3 selected	500	~30x	~90-bp paired ends
Hardy et al. 2018	Starvation resistance	83	Flies derived from the controls of a desiccation-selection experiment from ~400 females from a natural population from New Jersey (EEUU)	3 controls and 3 selected	100	x72.6	125-bp paired ends
Phillips et al. 2018	Desiccation	260 intense selection + 230 relaxed selection	Outbred lab populations (selected previously for late reproduction) from a natural population from Massachusetts (EEUU)	5 controls and 5 selected	200	67-70x	100-bp paired ends
Hoedjes et al. 2019	Postponed reproduction and larval diet	58-115	Flies from six populations collected across Europe and maintained in the lab for 40 generations.	2 selection regimes: (1) early and postponed reproductive age and (2) diet during the larval stage (“low,” “control,” “high”): 6 treatment combinations (four replicates each)	250	79-109x	100-bp paired ends
Michalak et al. 2019	Heat shock, heat knock down, cold shock, desiccation and starvation	31	Mixed lab stocks from Denmark, Australia and Netherlands	1 base line (5 replicas) + 1 control ( 5 replicas) + 2 selection at different time points for each stressor (5 replicates each)	44	137x	100-bp paired ends
Burke MK, Dunham JP, Shahrestani P, Thornton KR, Rose MR, Long AD. 2010. Genome-wide analysis of a long-term evolution experiment with Drosophila. Nature 467:587-590.
Turner TL, Stewart AD, Fields AT, Rice WR, Tarone AM. 2011. Population-based resequencing of experimentally evolved populations reveals the genetic basis of body size variation in Drosophila melanogaster. PLoS Genet 7:e1001336.
Zhou D, Udpa N, Gersten M, Visk DW, Bashir A, Xue J, Frazer KA, Posakony JW, Subramaniam S, Bafna V, et al. 2011. Experimental selection of hypoxia-tolerant Drosophila melanogaster. Proc Natl Acad Sci U S A 108:2349-2354.
Orozco-terWengel P, Kapun M, Nolte V, Kofler R, Flatt T, Schlötterer C. 2012. Adaptation of Drosophila to a novel laboratory environment reveals temporally heterogeneous trajectories of selected alleles. Mol Ecol 21:4931-41.
Remolina SC, Chang PL, Leips J, Nuzhdin SV, Hughes KA. 2012. Genomic basis of aging and life-history evolution in Drosophila melanogaster. Evolution 66:3390-3403.
Turner TL, Miller PM. 2012. Investigating natural variation in Drosophila courtship song by the evolve and resequence approach. Genetics 191:633-642.
Tobler R, Franssen SU, Kofler R, Orozco-Terwengel P, Nolte V, Hermisson J, Schlötterer C. 2014. Massive habitat-specific genomic response in D. melanogaster populations during experimental evolution in hot and cold environments. Mol Biol Evol 31(2):364-75.
Franssen SU, Nolte V, Tobler R, Schlötterer C. 2015. Patterns of linkage disequilibrium and long range hitchhiking in evolving experimental Drosophila melanogaster populations. Mol Biol Evol 32:495-509
Jalvingh KM, Chang PL, Nuzhdin SV, Wertheim B. 2014. Genomic changes under rapid evolution: selection for parasitoid resistance. Proc Biol Sci 281:20132303.
Martins NE, Faria VG, Nolte V, Schlötterer C, Teixeira L, Sucena É, Magalhães S. 2014. Host adaptation to viruses relies on few genes with different cross-resistance properties. Proc Natl Acad Sci U S A 111:5938-5943.
Reed LK, Lee K, Zhang Z, Rashid L, Poe A, Hsieh B, Deighton N, Glassbrook N, Bodmer R, Gibson G. 2014. Systems genomics of metabolic phenotypes in wild-type Drosophila melanogaster. Genetics 197:781-793.
Carnes MU, Campbell T, Huang W, Butler DG, Carbone MA, Duncan LH, Harbajan SV, King EM, Peterson KR, Weitzel A, et al. 2015. The Genomic Basis of Postponed Senescence in Drosophila melanogaster. PLoS One 10:e0138569.
Jha AR, Zhou D, Brown CD, Kreitman M, Haddad GG, White KP. 2016. Shared Genetic Signals of Hypoxia Adaptation in Drosophila and in High-Altitude Human Populations. Mol Biol Evol 33:501-517.
Garlapow ME, Everett LJ, Zhou S, Gearhart AW, Fay KA, Huang W, Morozova TV, Arya GH, Turlapati L, St Armour G, et al. 2017. Genetic and Genomic Response to Selection for Food Consumption in Drosophila melanogaster. Behav Genet 47:227-243.
Graves JL Jr, Hertweck KL, Phillips MA, Han MV, Cabral LG, Barter TT, Greer LF, Burke MK, Mueller LD, Rose MR. 2017. Genomics of Parallel Experimental Evolution in Drosophila. Mol Biol Evol 34(4):831-842.
Griffin PC, Hangartner SB, Fournier-Level A, Hoffmann AA. 2017. Genomic Trajectories to Desiccation Resistance: Convergence and Divergence Among Replicate Selected Drosophila Lines. Genetics 205:871-890.
Michalak P, Kang L, Sarup PM, Schou MF, Loeschcke V. 2017. Nucleotide diversity inflation as a genome-wide response to experimental lifespan extension in Drosophila melanogaster. BMC Genomics 18(1):84.
Hardy CM, Burke MK, Everett LJ, Han MV, Lantz KM, Gibbs AG. 2018. Genome-Wide Analysis of Starvation-Selected Drosophila melanogaster-A Genetic Model of Obesity. Mol Biol Evol 35:50-65.
Phillips MA, Rutledge GA, Kezos JN, Greenspan ZS, Talbott A, Matty S, Arain H, Mueller LD, Rose MR, Shahrestani P. 2018. Effects of evolutionary history on genome wide and phenotypic convergence in Drosophila populations. BMC Genomics 19(1):743.
Hoedjes KM, van den Heuvel J, Kapun M, Keller L, Flatt T, Zwaan BJ. 2019. Distinct genomic signals of lifespan and life history evolution in response to postponed reproduction and larval diet in Drosophila. Evol Lett 3(6):598-609.
Michalak P, Kang L, Schou MF, Garner HR, Loeschcke V. 2019. Genomic signatures of experimental adaptive radiation in Drosophila. Mol Ecol 28(3):600-614.
