## Supplementary material for "Transposable elements identify previously overlooked regions undergoing parallel evolution in response to diverse selective pressures": Table S2

### Sheet: A
REMOLINA
A1.Number of TEs found by TIDAL, TEMP and both TIDAL-TEMP software in each pool-seq data
	CSD1	RSD1	CSD2	RSD2	CSD3	RSD3	Average
TEMP	1446	1512	1431	1504	1382	1403	1446.33
TIDAL	1267	1250	1410	1374	1196	1169	1277.67
TIDAL & TEMP	733	711	754	747	684	634	710.5
CSD, control; RSD, selection. Numbers in CSD and RSD depict control and selection pool-seq replicates
A2.Number of TEs found by Tlex in each pool-seq data
	CSD1	RSD1	CSD2	RSD2	CSD3	RSD3	Average
All TEs analyzed	1430	1434	1450	1443	1428	1406	1431.83
Frequency=0	879	877	879	882	889	877	880.5
Frequency=1	470	463	491	461	465	442	465.333
Polymorphic	81	94	80	100	74	87	86
TEs present	551	557	571	561	539	529	551.333
No data	200	196	180	187	202	224	198.167
CSD, control; RSD, selection. Numbers in CSD and RSD depict control and selection pool-seq replicates

### Sheet: B
REED
B1.Number of TEs found by TIDAL, TEMP and both TIDAL-TEMP software in each pool-seq data
	BL1	BL2	BL3	BL4	BL5	BL6	BL7	HS1	HS2	LS1	LS2	HF1	HF2	Average
TEMP	75	100	67	60	81	98	77	371	497	364	536	87	517	225.385
TIDAL	698	785	796	757	695	738	718	3119	9372	3783	8528	590	8003	2967.85
TIDAL & TEMP	28	36	37	24	31	38	28	221	117	243	124	22	123	82.4615
BL, base line; HS, high sugar; LS, low sugar; HF, high fat. Numbers in BL, HS, LS and HF depict baseline and selection pool-seq replicates

### Sheet: C
GRIFFIN
C1.Number of TEs found by TIDAL, TEMP and both TIDAL-TEMP software in each pool-seq data
	MB	CR1	CR2	CR3	CR4	CR5	DR1	DR2	DR3	DR4	DR5	Average
TEMP	605	1596	1294	1711	1729	1621	1204	1240	2064	1038	2371	1497.55
TIDAL	3656	1889	1147	1184	1007	998	660	1112	2406	2547	1704	1664.55
TIDAL & TEMP	229	626	404	462	443	415	357	455	1051	615	860	537.909
MB, mass-bred; CR, control; DR, selection. Numbers in CR and DR depict control and selection pool-seq replicates
C2.Number of TEs found by Tlex in each pool-seq data
	MB	CR1	CR2	CR3	CR4	CR5	DR1	DR2	DR3	DR4	DR5	Average
All TEs analyzed	1565	1540	1483	1502	1492	1494	1392	1472	1548	1550	1531	1506.27
Frequency=0	883	881	869	874	872	873	850	874	886	887	880	875.364
Frequency=1	474	527	486	505	501	492	454	482	543	536	546	504.182
Polymorphic	208	132	128	123	119	129	88	116	119	127	105	126.727
TEs present	682	659	614	628	620	621	542	598	662	663	651	630.909
No data	65	90	147	128	138	136	238	158	82	80	99	123.727
MB, mass-bred; CR, control; DR, selection. Numbers in CR and DR depict control and selection pool-seq replicates

### Sheet: D
KANG
D1.Number of TEs found by TIDAL, TEMP and both TIDAL-TEMP software in each pool-seq data
	AK2 4C	AK2 7C	AK2 8C	AK2 1D	AK2 2D	AK2 3D	Average
TEMP	1275	1233	1205	997	950	895	1064.4
TIDAL	1341	1297	1302	1005	956	945	1141
TIDAL & TEMP	696	690	683	549	535	496	608.167
C, control pools; D, selection pools. Numbers before C and D letters depict control and selection pool-seq replicates
D2.Number of TEs found by Tlex in each pool-seq data
	AK2 4C	AK2 7C	AK2 8C	AK2 1D	AK2 2D	AK2 3D	Average
All	1471	1472	1476	1471	1467	1470	1471.17
Frequency=0	881	879	884	886	892	887	884.833
Frequency=1	539	546	544	558	557	554	549.667
Polymorphic	51	47	48	27	18	29	36.6667
TEs present	590	593	592	585	575	583	586.333
No data	159	158	154	159	163	160	158.833
C, control pools; D, selection pools. Numbers before C and D letters depict control and selection pool-seq replicates

### Sheet: E
HARDY
E1.Number of TEs found by TIDAL, TEMP and both TIDAL-TEMP software in each pool-seq data
	CA	CB	CC	SA	SB	SC	Average
TEMP	1303	1495	1480	1257	1190	1169	1315.67
TIDAL	3254	2717	3412	1700	1637	1493	2368.83
TIDAL & TEMP	822	901	933	796	765	722	801.2
C, control pools; S, selection pools. Letters afrter C and S letters depict control and selection pool-seq replicates
E2.Number of TEs found by Tlex in each pool-seq data
	CA	CB	CC	SA	SB	SC	Average
All	1577	1567	1577	1564	1560	1557	1567
Frequency=0	879	879	884	889	893	901	887.5
Frequency=1	523	569	562	580	559	559	558.667
Polymorphic	175	119	131	95	108	97	120.833
TEs present	698	688	693	675	667	656	679.5
No data	53	63	53	66	70	73	63
C, control pools; S, selection pools. Letters afrter C and S letters depict control and selection pool-seq replicates
