## Supplementary material for "Transposable elements identify previously overlooked regions undergoing parallel evolution in response to diverse selective pressures": Table S3

### Sheet: A
REMOLINA
A1.Number ot TEs found by both TEMP&TIDAL softwares in each control selection replicate
	CSD1-RSD1	CSD2-RSD2	CSD3-RSD3
Total	389	447	430
Pval < 0.05	104	129	80
BF < 0.05	43	65	27
increase	16	16	12
decrease	27	49	15
BF < 0.01	34	53	20
Total, number of TEs found by both TIDAL and TEMP; BF, Bonferroni correction; CSD, control; RSD, selection; Numbers in CSD and RSD depict control and selection pool-seq replicates
A2.Number ot TEs found by TEMP in each control selection replicate
	CSD1-RSD1	CSD2-RSD2	CSD3-RSD3
Total	878	964	1000
Pval < 0.05	196	255	161
BF < 0.05	77	98	45
increase	32	17	21
decrease	45	81	24
BF < 0.01	55	75	31
Total, number of TEs found by TEMP; BF, Bonferroni correction; CSD, control; RSD, selection; Numbers in CSD and RSD depict control and selection pool-seq replicates
A3.Number ot TEs found by T-lex3 in each control selection replicate
	CSD1-RSD1	CSD2-RSD2	CSD3-RSD3
Total	511	525	492
Pval < 0.05	15	17	3
BF < 0.05	4	3	1
increase	2	0	1
decrease	2	3	0
BF < 0.01	4	1	1
Total, number of TEs found by TEMP; BF, Bonferroni correction; CSD, control; RSD, selection; Numbers in CSD and RSD depict control and selection pool-seq replicates

### Sheet: B
REED
B1.Number of TEs found by both softwares in each control selection replicate
	HS1-BL	HS2-BL	LS1-BL	LS2-BL	HF1-BL	HF2-BL
Total	32	14	43	22	2	11
Pval < 0.05	2	1	3	4	0	1
BF < 0.05	1	1	2	2	0	1
increase	1	1	1	0	0	0
decrease	0	0	1	2	0	1
BF < 0.01	1	0	2	2	0	1
Total, number of TEs found by both TIDAL and TEMP; BF, Bonferroni correction; BL, base line; HS, high sugar; LS, low sugar, HF, high fat. Numbers depict baseline and selection pool-seq replicates
B2.Number of TEs found by TEMP in each control selection replicate
	HS1-BL	HS2-BL	LS1-BL	LS2-BL	HF1-BL	HF2-BL
Total	66	32	78	38	11	26
Pval < 0.01	5	1	4	4	0	2
BF < 0.05	2	1	3	2	0	1
increase	1	1	2	0	0	0
decrease	1	0	1	2	0	1
BF < 0.01	1	0	3	2	0	1
Total, number of TEs found by TEMP; BF, Bonferroni correction; BL, base line; HS, high sugar; LS, low sugar, HF, high fat. Numbers depict baseline and selection pool-seq replicates

### Sheet: C
GRIFFIN
C1.Number of TEs found by both TIDAL and TEMP in each control selection replicate
	CR1-MB	CR2-MB	CR3-MB	CR4-MB	CR5-MB	DR1_MB	DR2_MB	DR3_MB	DR4_MB	DR5_MB	DR1_MB	DR2_MB	DR3_MB	DR4_MB	DR5_MB
Total	97	78	83	90	88	46	80	102	85	99	23	43	58	53	62
Pval < 0.05	21	16	21	22	19	13	16	45	24	39	7	8	22	10	22
BF < 0.05	13	7	11	13	8	5	12	34	17	31	4	6	19	7	18
increase	10	5	7	11	7	5	9	30	13	31	4	6	18	7	18
decrease	3	2	4	2	1	0	3	4	4	0	0	0	1	0	0
BF < 0.01	9	7	7	10	5	4	8	31	15	28	4	5	17	6	16
Total, number of TEs found by both software; BF, Bonferroni correction; MB, mass-bred pool; CR, control pool; DR, selection pool; Numbers in CR and DR depict control and selection pool-seq replicates
In grey, number of TEs found in MB and DR pools. In green, number of TEs found in MB and DR pools after removing significant (non-corrected by BF) MB-CR TEs
C2.Number of TEs found by TEMP in each control selection replicate
	CR1-MB	CR2-MB	CR3-MB	CR4-MB	CR5-MB	DR1_MB	DR2_MB	DR3_MB	DR4_MB	DR5_MB	DR1_MB	DR2_MB	DR3_MB	DR4_MB	DR5_MB
Total	275	222	274	300	276	176	194	265	175	279	176	194	265	175	279
Pval < 0.05	53	42	61	69	55	32	33	104	50	101	14	13	54	21	50
BF < 0.05	23	18	16	41	18	12	19	66	34	63	6	7	32	14	27
increase	17	15	12	39	16	11	14	58	22	61	5	7	29	10	27
decrease	6	3	4	2	2	1	5	8	12	2	1	0	3	4	0
BF < 0.01	16	14	14	31	15	7	13	58	29	52	3	4	26	11	23
Total, number of TEs found by both software; BF, Bonferroni correction; MB, mass-bred pool; CR, control pool; DR, selection pool; Numbers in CR and DR depict control and selection pool-seq replicates
In grey, number of TEs found in MB and DR pools. In green, number of TEs found in MB and DR pools after removing significant (non-corrected by BF) MB-CR TEs
C3.Number of TEs found by Tlex in each control selection replicate
	CR1-MB	CR2-MB	CR3-MB	CR4-MB	CR5-MB	DR1_MB	DR2_MB	DR3_MB	DR4_MB	DR5_MB	DR1_MB	DR2_MB	DR3_MB	DR4_MB	DR5_MB
Total	658	614	625	618	620	542	596	656	657	644	532	584	643	645	632
Pval < 0.05	4	3	5	1	1	4	2	14	15	10	3	2	11	13	7
BF < 0.05	0	0	1	0	0	0	0	4	5	0	0	0	4	4	0
increase	0	0	0	0	0	0	0	1	0	0	0	0	1	0	0
decrease	0	0	1	0	0	0	0	3	5	0	0	0	3	4	0
BF < 0.01	0	0	0	0	0	0	0	4	3	0	0	0	4	3	0
Total, number of TEs found by both software; BF, Bonferroni correction; MB, mass-bred pool; CR, control pool; DR, selection pool; Numbers in CR and DR depict control and selection pool-seq replicates
In grey, number of TEs found in MB and DR pools. In green, number of TEs found in MB and DR pools after removing significant (non-corrected by BF) MB-CR TEs

### Sheet: D
KANG
D1.Number of TEs found by both softwares in each control selection replicate
	AK2_1D-4C	AK2_1D-7C	AK2_1D-8C	AK2_2D-4C	AK2_2D-7C	AK2_2D-8C	AK2_3D-4C	AK2_3D-7C	AK2_3D-8C
Total	76	124	123	76	113	107	75	108	107
Pval < 0.05	32	60	59	34	70	72	36	71	62
BF < 0.05	20	35	30	28	44	54	27	41	42
increase	18	31	29	23	39	51	19	35	37
decrease	2	4	1	5	5	3	8	6	5
BF < 0.01	18	31	27	25	42	47	21	38	36
Total, number of TEs found by both TIDAL and TEMP; BF, Bonferroni correction; C, control pools; D, selection pools. Numbers before C and D letters depict control and selection pool-seq replicates.
D2.Number of TEs found by both softwares between the three control replicates and each selection pool
	AK2_1D-3C	AK2_2D-3C	AK2_3D-3C
Total	174	156	149
iBF < 0.05	50	63	57
Total, number of TEs found by both TIDAL and TEMP; iBF, Bonferroni correction and increase in frequency from control to selection pools;
C, control pools; D, selection pools. Numbers before D letters depict selection pool-seq replicates. 3C depict the three control pools
D3.Number of TEs found by TEMP in each control selection replicate
	AK2_1D-4C	AK2_1D-7C	AK2_1D-8C	AK2_2D-4C	AK2_2D-7C	AK2_2D-8C	AK2_3D-4C	AK2_3D-7C	AK2_3D-8C
Total	149	219	226	148	207	185	141	203	183
Pval < 0.05	64	107	89	74	128	111	71	128	104
BF < 0.05	33	52	42	49	74	79	43	72	58
increase	29	43	37	43	68	74	36	57	48
decrease	4	9	5	6	6	5	7	15	10
BF < 0.01	30	45	37	45	72	71	38	65	49
Total, number of TEs found by TEMP comparing each selection pool and the three control pools; BF, Bonferroni correction; C, control pools; D, selection pools. Numbers before C and D letters depict control and selection pool-seq replicates
D4.Number of TEs found by TEMP between the three control replicates and each selection pool
	AK2_1D-3C	AK2_2D-3C	AK2_3D-3C
Total	324	289	275
iBF < 0.05	69	108	64
Total, number of TEs found by TEMP comparing each selection pool and the three control pools; iBF, Bonferroni correction and increase in frequency from control to selection pools;
C, control pools; D, selection pools. Numbers before D letters depict selection pool-seq replicates. 3C depict the three control pools
D5.Number of TEs found by Tlex in each control selection replicate
	AK2_1D-4C	AK2_1D-7C	AK2_1D-8C	AK2_2D-4C	AK2_2D-7C	AK2_2D-8C	AK2_3D-4C	AK2_3D-7C	AK2_3D-8C
Total	540	534	537	535	530	531	536	535	541
Pval < 0.05	24	15	22	19	15	18	23	18	21
BF < 0.05	4	4	6	4	3	6	6	6	8
increase	1	2	4	4	3	5	3	3	5
decrease	3	2	2	0	0	1	3	3	3
BF < 0.01	2	3	3	4	3	5	5	6	6
Total, number of TEs found by Tlex; BF, Bonferroni correction; C, control pools; D, selection pools. Numbers before C and D letters depict control and selection pool-seq replicates
D6.Number of TEs found by Tlex between the three control replicates and each selection pool
	AK2_1D-3C	AK2_2D-3C	AK2_3D-3C
Total	571	565	571
iBF < 0.05	5	6	7
Total, number of TEs found by Tlex comparing each selection pool and the three control pools; iBF, Bonferroni correction and increase in frequency from control to selection pools;
C, control pools; D, selection pools. Numbers before D letters depict selection pool-seq replicates. 3C depict the three control pools

### Sheet: E
HARDY
E1.Number of TEs found by both softwares in each control selection replicate
	SA-CA	SA-CB	SA-CC	SB-CA	SB-CB	SB-CC	SC-CA	SC-CB	SC-CC
Total	222	214	229	213	208	207	183	183	188
Pval < 0.05	129	134	135	112	112	133	96	107	123
BF < 0.05	87	77	83	60	66	75	65	58	68
increase	80	70	79	58	53	61	61	50	62
decrease	7	7	4	2	13	14	4	8	6
BF < 0.01	75	69	77	51	58	67	60	49	59
Total, number of TEs found by both TIDAL and TEMP; BF, Bonferroni correction; C, control pools; S, selection pools. A, B and C letters before C and S letters depict control and selection pool-seq replicates
E2.Number of TEs found by both softwares between the three control replicates and each selection pool
	SA_CA-CC	SB_CA-CC	SC_CA-CC
Total	363	339	309
iBF < 0.05	142	106	109
Total, number of TEs found by both TIDAL and TEMP; iBF, Bonferroni correction and increase in frequency from control to selection pools;
C, control pools; S, selection pools. A, B and C letters before C and S letters depict control and selection pool-seq replicates
E3.Number of TEs found by TEMP in each control selection replicate
	SA-CA	SA-CB	SA-CC	SB-CA	SB-CB	SB-CC	SC-CA	SC-CB	SC-CC
Total	354	389	377	337	380	359	299	336	335
Pval < 0.05	188	277	207	10	200	202	145	172	183
BF < 0.05	108	110	122	84	98	102	87	79	101
increase	101	99	177	81	79	83	80	71	92
decrease	7	11	5	3	19	19	7	8	9
BF < 0.01	96	88	105	72	89	81	78	69	89
Total, number of TEs found by both TIDAL and TEMP; BF, Bonferroni correction; C, control pools; S, selection pools. A, B and C letters before C and S letters depict control and selection pool-seq replicates
E4.Number of TEs found by TEMP between the three control replicates and each selection pool
	SA_CA-CC	SB_CA-CC	SC_CA-CC
Total	600	570	535
iBF < 0.05	193	152	156
Total, number of TEs found by both TIDAL and TEMP; iBF, Bonferroni correction and increase in frequency from control to selection pools;
C, control pools; S, selection pools. A, B and C letters before C and S letters depict control and selection pool-seq replicates
E5.Number of Tlex in each control selection replicate
	SA-CA	SA-CB	SA-CC	SB-CA	SB-CB	SB-CC	SC-CA	SC-CB	SC-CC
Total	669	661	668	661	665	660	650	644	645
Pval < 0.05	59	46	56	66	65	69	63	54	64
BF < 0.05	12	8	15	19	36	33	29	34	33
increase	7	3	7	4	33	30	23	6	5
decrease	5	5	8	15	3	3	6	28	28
BF < 0.01	10	8	11	15	33	30	20	31	32
Total, number of TEs found by both TIDAL and TEMP; BF, Bonferroni correction; C, control pools; S, selection pools. A, B and C letters before C and S letters depict control and selection pool-seq replicates
E6.Number of TEs found by Tlex between the three control replicates and each selection pool
	SA_CA-CC	SB_CA-CC	SC_CA-CC
Total	673	666	653
iBF < 0.05	9	6	9
Total, number of TEs found by both TIDAL and TEMP; iBF, Bonferroni correction and increase in frequency from control to selection pools;
C, control pools; S, selection pools. A, B and C letters before C and S letters depict control and selection pool-seq replicates
