## Supplementary material for "Transposable elements identify previously overlooked regions undergoing parallel evolution in response to diverse selective pressures": Table S5

### Sheet: A
REMOLINA
A1.Location of significant TEs found by both TIDAL and TEMP
No Replicates	Chr	TE ID	Genes
			Inside gene	5' region		3' region		Remolina	Carnes			Fabian
				5' region	Distance between TE and gene	3' region	Distance between TE and gene	Genes within regions implicated in sweep	Genes with significant differences in allele frequency between the populations	Genes differentially expressed for age	Transcripts exhibiting signatures of postponed senescence	Longevity candidate genes and SNPs	Immunity genes implicated in lifespan and aging
1	chr3L	opus	bbg or CG42230	CG3919	90,885 bp	CG9592	14,125 bp	✓	✓	✓			✓
						CG4613	16089
	chr2L	roo	CG42750	JMJD4 or CG7200	10,958 bp	Ptp36E or CG7180	10,654 bp			✓
	chrX	roo	CG43740	CG15306	11, 524 bp	l(1)G0289 or CG2221	5,338 bp			✓	✓
A2.Location of significant TEs found only by TEMP
No Replicates	Chr	TE ID	Genes
			Inside gene	5' region		3' region		Remolina	Carnes			Fabian
				5' region	Distance between TE and gene	3' region	Distance between TE and gene	Genes within regions implicated in sweep	Genes with significant differences in allele frequency between the populations	Genes differentially expressed for age	Transcripts exhibiting signatures of postponed senescence	Longevity candidate genes and SNPs	Immunity genes implicated in lifespan and aging
2	chrX	POGO	CG13003	RSG7 or CG9108	12,681 bp	CG4872	24,229 bp			✓	✓	✓
1	chrX	DOC6_DM	Ptpmeg2 or CG32697	CG42797	26,970 bp	CG3106	8,845 bp			✓	✓
A3.Location of significant TEs found by Tlex
No Replicates	Chr	TE ID	Genes
			Inside gene	5' region		3' region		Remolina	Carnes			Fabian
				5' region	Distance between TE and gene	3' region	Distance between TE and gene	Genes within regions implicated in sweep	Genes with significant differences in allele frequency between the populations	Genes differentially expressed for age	Transcripts exhibiting signatures of postponed senescence	Longevity candidate genes and SNPs	Immunity genes implicated in lifespan and aging
1	chr2R	Burdock	CG30345	CG30344	2,845 bp	CG8008	138 bp			✓
	chr3R	Juan	-	CG42788	186 bp	CG6912	32 bp			✓
	chr2L	1360	Dif or CG6794	CG15141	18,572 bp	CG5043	1,744 bp		✓	✓	✓	✓	✓

### Sheet: B
GRIFFIN
B1.Distance from the Significant TEs founb by both TIDAL and TEMP to significant SNPs found in Griffin et al. 2017
aNumber of replicates	Chr	TE	POOL	TIDAL coordinates		Position of the closest significant SNP in Griffin		Distance (in bp) from significant TEs to the closest significant SNP in Griffin		REC
				Start	End	High impact	No high impact	high impact	No high impact	RRC	Comeron
3	chr2R	pogo	DR1	11394089	11394188	NA	11393697	NA	392	2.41	1.41
			DR3	11394080	11394206	22764807	11387529	11370601	6551
			DR5	11394083	11394209	NA	11391234	NA	2849
3	chr2R	1360	DR1	5485045	5485164	NA	5474814	NA	10231	0	0
			DR2	5485038	5485159	NA	7036948	NA	1551789
			DR5	5485038	5485163	NA	5478534	NA	6504
3	chr2R	accord	DR2	12185302	12185431	NA	12627939	NA	442508	2.68	2.6
			DR3	12185303	12185431	22764807	12123779	10579376	61524
			DR4	12185304	12185431	11981758	12186939	203546	1508
3	chr3R	Transpac	DR3	10729110	10729229	14328211	10728867	3598982	243	1.03	0.98
			DR4	10729110	10729232	NA	10720195	NA	8915
			DR5	10729106	10729233	NA	10030022	NA	699084
2	chr2L	Transpac	DR1	17288645	17288721	NA	17219423	NA	69222	0.97	2.35
			DR4	17288629	17288758	11171549	17289775	6117080	1017
2	chr2L	invader4	DR3	19085178	19085307	11937500	19096130	7147678	10823	0	0.12
			DR5	19085189	19085305	3506557	18914997	15578632	170192
2	chr3R	FB	DR3	10026205	10026312	14328211	10027668	4301899	1356	0.79
			DR5	10026209	10026326	NA	10030022	NA	3696		1.41
2	chr4	roo	DR2	868633	868742	NA	NA	NA	NA	0	0
			DR3	868634	868751	NA	NA	NA	NA
2	chr3L	Ivk	DR3	19951171	19951295	18998608	19948966	952563	2205	0	2.98
			DR5	19951177	19951287	NA	19775100	NA	176077
2	chrX	Transpac	DR2	19187280	19187385	NA	19175113	NA	12167	1.77	0.99
			DR4	19187288	19187383	14314821	19188255	4872467	872
1	chrX	roo	DR1	4356707	4356798	NA	4341592	NA	15115	3.13	1.27
1	chr3L	pogo	DR2	2426641	2426726	NA	2393921	NA	32720	3.30	1.25
1	chrX	Stalker2	DR3	18742809	18742931	11887054	18746684	6855755	3753	1.99	2.53
1	chrX	roo	DR3	18346293	18346417	11887054	18327090	6459239	19203	2.19	1.45
1	chr2R	Tabor	DR5	15692047	15692171	NA	15754338	NA	62167	3.52	2.93
1	chr3L	Bari1	DR5	18180941	18181060	NA	18880307	NA	699247	0.54	1.8
1	chrX	Transpac	DR5	20459231	20459352	11791714	20567443	8667517	108091	1.07	2.80
1	chr3R	invader4	DR5	14963538	14963670	NA	14921961	NA	41577	2.19	1.96
aNumber of replicates where the TE was significant. Chr, chromosomal arm; TE, TE family; REC, recombination; DR, selection pools.
Numbers in DR depict selection pool-seq replicates.
See Griffin et al. 2017 for the definition of high impact SNPs
B2.Distance from the Significant TEs founb by TEMP to significant SNPs found in Griffin et al. 2017
aNumber of replicates	Chr	TE	POOL	TEMP coordinates		Position of the closest significant SNP in Griffin		Distance from the closest significant SNP		REC
				Start	End	High impact	No high impact	high impact	No high impact	RRC	Comeron
3	chr2R	TABOR_LTR	DR3	4832160	4832164	22764807	4688331	17932643	143829	0	0.11
			DR4	4832160	4832164	9041933	4854975	4209769	22811
			DR5	4832158	4832164	NA	4854807	NA	22643
2	chr2L	DM176-LTR	DR4	14625941	14625946	11171549	14625695	3454392	246	2.35	3.75
			DR5	14625941	14625946	3506557	14612686	11119384	13255
2	chr3L	Jockey	DR2	6011827	6011833	NA	5967532	NA	44295	3.45	0.9
			DR3	6011824	6011833	18890344	6009191	12878511	2633
2	chr3R	Jockey	DR3	7886187	7886248	6373845	7885193	1512342	994	0	0.76
			DR5	7885763	7886516	NA	7666451	NA	219312
1	chr2L	QUASIMODO_LTR	DR1	21735054	21735058	NA	21756811	NA	21753	0	0
1	chr2R	QUASIMODO_LTR	DR1	20436757	20436763	NA	20430095	NA	6662	3.74	3.36
1	chr2R	BLOOD_LTR	DR2	19336460	19336498	NA	19348230	NA	11770	3.78	4.23
1	chr3R	QUASIMODO_LTR	DR2	14781357	14781371	NA	15965474	NA	1184103	2.15	0.87
1	chr2R	BS2	DR3	18187616	18187637	22764807	18189445	4577170	1808	3.77	3.15
1	chr3R	Jockey	DR3	7485129	7485142	6373845	7487614	1111284	2472	0	0.65
1	chr3L	NOMAD_LTR	DR5	12156894	12156900	NA	12147476	NA	9418	2.63	1.45
1	chr3R	Jockey	DR5	7485064	7485072	NA	7603329	NA	118265	0	0.65
1	chr3R	DM176-LTR	DR5	21261361	21261366	NA	21299392	NA	38026	3.11	3.59
1	chrX	BS	DR5	14365734	14365752	11791714	14408397	2574020	42645	3.61	2.17
1	chrX	Jockey	DR5	18239328	18239371	11791714	18239372	2574020	1	2.24	0.36
aNumber of replicates where the TE was significant. Chr, chromosomal arm; TE, TE family; REC, recombination; DR, selection pools.
Numbers in DR depict selection pool-seq replicates.
See Griffin et al. 2017 for the definition of high impact SNPs
B3.Distance from significant TEs found by TIDAL and TEMP and significant SNPs in Griffin to candidate genes
aNumber of replicates	Gene	Pools		Distance from significant TE to the gene	Distance from the significant SNP to the gene	TE	Chr	REC
		Our analysis	Griffin					RCC	Comerom
3	sprt or CG30023	DR1, DR3, DR5	DR1, DR3, DR4, DR5	5'URT	inside	pogo	2R	2.41	1.41
3	CG30022		DR1, DR3, DR4	5,299 bp	inside
3	Sod3 or CG9027		DR3, DR4	9,964 bp	473 bp; inside
3	Smyd4-3 or CG7759		DR4	11,340 bp	575 bp
3	CG30440	DR1, DR2, DR5	DR1, DR3, DR4, DR5	intron	inside	1360	2R	0	0
3	stw or CG42345		-	28,943 bp	-
3	Ugt50B3 or CG30438		DR4, DR5	11, 464 bp	inside
3	CG13175	DR2, DR3, DR4	-	3'UTR	-	accord	2R	2.68	2.6
3	CG33964		-	coding?	-
3	SmF or CG16792		-	992 bp	-
3	Cyp6g1 or CG8453		DR1, DR4	189 bp	inside
3	CG4073	DR3, DR4, DR5	DR3	13,151 bp	inside	Transpac	3R	1.03	0.98
3	tomboy20 or CG14690		-	6,044 bp	-
2	CG15140	DR1, DR4	-	966 bp	-	Transpac	2L	0.97	2.35
2	CG6380		-	2,317 bp	-
2	lim3 or CG10699	DR3, DR5	DR3, DR4	intron	inside	invader	2L	0	0.12
2	CG10700		-	6,150 bp	-
2	CG17344		-	16,737 bp	-
2	Mical or CG33208	DR3, DR5	DR1, DR3, DR4	intron	inside;inside; 1,515 bp	FB	3R	0.79	1.41
2	CG31407		-	1,031 bp	-
2	CG3909		-	16,944 bp	-
2	unc-13 or CG2999	DR2, DR3	DR3, DR4, DR5	3'UTR	NA	roo	4	0	0
2	Gyf or CG11148		-	1,608 bp	NA
2	eIF4G1 or CG10811		-	46,516 bp	NA
2	Ac76E or CG7978	DR3, DR5	DR3, DR4	intron	inside	ivk	3L	0	2.98
2	CG34258		-	3'UTR	-
2	CG32219		-	35 bp	-
2	CG33710		-	654 bp	-
2	CG33253	DR2, DR4	DR3, DR4	35 bp	inside; 977 bp	transpac	X	1.77	0.99
2	Mec2 or CG7635		DR3, DR4	650 bp	inside
1	norpA or CG3620	DR1	DR1, DR3, DR5	intron	inside	roo	X	3.13	1.27
1	CG12693		DR3	27,250 bp	795
1	mir-982 or CR43046		-	9,008 bp	-
1	Svil or CG45186	DR2	DR2, DR3, DR4	intron	inside	pogo	3L	3.30	1.25
1	CG32298		-	35,645 bp	-
1	CG16762		-	47,939 bp	-
1	CG6873	DR3	-	2,912 bp	-	stalker2	X	1.99	2.53
1	CG12609		DR3, DR5	2,912 bp	inside
1	CG6123	DR3	DR3, DR4, DR5	intron	inside	roo	X	2.19	1.45
1	CG6023		DR3	25,093 bp	inside
1	CG6106		-	12,464 bp	-
1	CG30088	DR5	-	coding?	-	tabor	2R	3.52	2.93
1	CG30090		DR4	1,032 bp	784 bp
1	CG30087		DR4	1,032 bp	inside
1	hid or CG5123	DR5	-	intron	-	bari1	3L	0.54	1.8
1	CG13699		DR4	18,419 bp	inside
1	CG7320		DR3	20,434 bp	inside
1	tbc or CG32506	DR5	-	intron	-	Transpac	X	1.07	2.80
1	CG42578		-	12,528 bp	-
1	GstT3 or CG1702		-	8,102 bp	-
1	Sdr or CG3837	DR5	DR1, DR3, DR5	40,455 bp	inside	invader4	3R	2.19	1.96
1	CG14861		DR3	51,100 bp	inside
aNumber of replicates where the TE was significant. Chr, chromosomal arm; TE, TE family; REC, recombination; DR, selection pools.
Numbers in DR depict selection pool-seq replicates.
In red, genes with reported functions involved in desiccation, starvation of others related with both of them
In bold, TEs located within the gene body region
B4.Distance from significant TEs found by TEMP and significant SNPs in Griffin to candidate genes
aNumber of replicates	Gene	Pools		Distance from significant TE to the gene	Distance from the significant SNP to the gene	TE	Chr	REC
		Our analysis	Griffin					RCC	Comerom
3	CG14464	DR3, DR4, DR5	-	1554	-	TABOR_LTR	chr2R	0	0.11
3	CG44102		-	63549	-
2	osp or CG3479	DR4, DR5	DR1, DR3, DR4, DR5	intron	inside	DM176-LTR	chr2L	2.35	3.75
2	Adh or CG3481		-	7038	-
2	CG15282		-	86525	-
2	PVRAP or CG32406	DR2, DR3	DR3, DR4	5'UTR	inside	Jockey	chr3L	3.45	0.9
2	αKap4 or CG10478		-	797	-
2	CG10477		-	529	-
2	CG17816	DR3, DR5	DR3, DR4	intron	inside	Jockey	chr3R	0	0.76
2	CG34384		DR3	30371	inside
2	ArgRS-m or CG10092		-	529	-
1	nolo or CG31619	DR1	-	6003	-	QUASIMODO_LTR	chr2L	0	0
1	step or CG11628		DR1, DR4	4983	inside
1	side-VIII or CG12484	DR1	DR1,DR3,DR4	5'UTR	inside	QUASIMODO_LTR	chr2R	3.74	3.36
1	CG11192		DR4	81690	33
1	Obp57c or CG13421		DR3, DR5	66821	111; 866
1	Rgk1 or CG44011	DR2	DR2,DR3,DR4	intron	inside	BLOOD_LTR	chr2R	3.78	4.23
1	CG34045		DR4	1272	inside
1	fest or CG9975		DR4,DR3	5311	inside; 472
1	jvl or CG43162	DR2	-	first intron	-	QUASIMODO_LTR	chr3R	2.15	0.87
1	CG7362		DR3	26897	inside
1	CG14855		DR3	14934	inside
1	CG33958	DR3	DR3,DR4	intron	inside	BS2	chr2R	3.77	3.15
1	CG5721		DR3,DR4	3526	inside
1	CG14499		DR4	70	382
1	CG1142	DR3	DR3,DR4	11348	126; 18,344	Jockey	chr3R	0	0.65
1	α-Est10 or CG1131		DR3,DR4	1441	inside
1	Nrx-IV or CG6827	DR5	DR4,DR5	3'UTR	1,706; 1,797	NOMAD_LTR	chr3L	2.63	1.45
1	CG32099		-	6565	-
1	CG9760		DR4	152	inside
1	CG1142	DR5	DR3,DR4	11283	126; 18,344	Jockey	chr3R	0	0.65
1	α-Est10 or CG1131		DR3,DR4	1511	inside
1	ETHR or CG5911	DR5	DR3	intron	inside	DM176-LTR	chr3R	3.11	3.59
1	CG5892		DR3	15931	inside
1	Rab1 or CG3320		DR3	4663	inside
1	dpr8 or CG32600	DR5	DR1,DR3,DR5	intron	inside	BS	chrX	3.61	2.17
1	βNACtes6 or CG32598		-	48584	-
1	βNACtes3 or CG32601		-	13054	-
1	CG33639	DR5	DR2	13252	inside	Jockey	chrX	2.24	0.36
1	upd2 or CG5988		-	1283	-
aNumber of replicates where the TE was significant. Chr, chromosomal arm; TE, TE family; REC, recombination; DR, selection pools.
Numbers in DR depict selection pool-seq replicates.
In red, genes with reported functions involved in desiccation, starvation of others related with both of them
In bold, TEs located within the gene body region

### Sheet: C
KANG
C1.Distance from significant TEs found by both TIDAL and TEMP and genes encompassing or nearby
			Genes
No Replicates	Chr	TE ID	Inside gene	5' region		3' region		Genes in sweep regions in Kang et al. 2016	Genes significaltly up/down regulated in Rajpurohit et al. 2013	Genes significant for MKT in Kang et al. 2016	Genes with fixed genotype between desciccation and control groups in Kang et al. 2016
				5' region	Distance between TE and gene	3' region	Distance between TE and gene
3	chr2L	pogo	Drep4 or CG9414	CG44085	426 bp	Uvrag or CG6116	2,178 bp
	chr2R	17.6	Epac or CG34392	CG9436	20,838 bp	SdhB or CG3283	27,756 bp				✓
	chr2R	pogo	PCB or CG1516	CG1671	3360 bp	CG30010	9419 bp
	chr2R	Transpac	-	en or CG9015	3,360 bp	tou or CG10897	3,439 bp	✓	✓
	chr2R	roo	AANAT1 or CG3318	Naa35 or CG4065	6,971 bp	DnaJ-60 or CG42567	12,519 bp	✓
	chr3L	roo	-	CG32376	3,748 bp	CG14837	9,477 bp	✓			✓
	chr3L	pogo	CG10809	RasGAP1 or CG6721	2,944 bp	iPLA2-VIA or CG6718	1,859 bp				✓
	chr3L	pogo	GlcAT-P or CG6207	CG14142	19,434 bp	Plod or CG6199	1,711 bp
	chr3L	FB	Abl or CG4032	Mo25 or CG4083	18,306 bp	Baldspot or CG3971	14537 bp	✓
	chr3L	Burdock	-	CG32198	20,755 bp	AstC-R1 or CG7285	11,927 bp
	chr3L	297	MYPT-75D or CG6896	bora or CG6897	13,755 bp	CG42495	28,680 bp		✓
	chr3L	roo	MYPT-75D or CG6896	bora or CG6897	24,528 bp	CG42495	17,958 bp		✓
	chr3L	pogo	Capr or CG18811	CG42495	51 bp	GNBP2 or CG4144	5,154 bp
	chr3L	FB	CG42637	ms(3)76Ca or CG14101	26,274 bp	SREBP or CG8522	5,718 bp
			Gyc76C
	chr3L	hobo	Ten-m or CG5723	IleRS or CG11471	24,846 bp	CG32450	11,996 bp	✓
	chr3L	Burdock	Ten-m or CG5723	CG32450	71,747 bp	CG11449	51,836 bp	✓
	chr3L	hobo	-	CG43329	1,546 bp	CG11404	41,544 bp	✓
	chr3L	hobo	-	CG43329	24,439 bp	CG11404	18,651 bp	✓
	chr3R	1360	α-Est10 or CG1131	CG1142	18,596 bp	CG42656	458 bp
	chr3R	FB	CG8312	bocks or CG9424	5,278 bp	CG9427	28,756 bp				✓
	chr3R	transib2	-	CCHa1 or CG14358	179 bp	CG9920	150 bp
	chr3R	hopper	-	CG44257	6113 bp	CG31418	11732 bp	✓			✓
	chr3R	FB	CG11873	Cul5 or CG1401	3900 bp	α-Man-Ib or CG11874	42053 bp	✓
	chr3R	invader4	TkR99D or CG7887	Vps13B or CG15523	4,465 bp	CG7896	30,617 bp	✓			✓
	chrX	Transpac	Hk or CG43388	Ipod or CG2961	11,775 bp	CG12643	19,248 bp		✓
	chrX	roo	stx or CG32676	X11Lβ or CG32677	22,247 bp	ras or CG1799	11,213 bp	✓
	chrX	pogo	stx or CG32676	X11Lβ or CG32677	27,694 bp	ras or CG1799	5,732 bp	✓
	chrX	pogo	hwt or CG43921	CG2556	35123 bp	Cpr11B or CG2555	1303 bp		✓		✓
	chrX	297	NFAT or CG11172	CG2691	27,037 bp	DNAlig4 or CG12176	13,001 bp		✓	✓	✓
	chrX	pogo	CG13003	RSG7 or CG9108	12,608 bp	CG4872	24,175 bp	✓	✓		✓
	chrX	Bari1	baz or CG5055	xmas or CG46386	5,967 bp	CG5070	37,725 bp	✓	✓		✓
	chrX	roo	-	CG33639	4572 bp	upd2 or CG5988	9875 bp	✓
In bold, genes found significant in Kang et al. 2016 or Rajpurohit et al. 2013
C2.Distance from significant TEs found by TEMP and genes encompassing or nearby
			Genes
No Replicates	Chr	TE ID	Inside gene	5' region		3' region		Genes in sweep regions in Kang et al. 2016	Genes significaltly up/down regulated in Rajpurohit et al. 2013	Genes significant for MKT in Kang et al. 2016	Genes with fixed genotype between desciccation and control groups in Kang et al. 2016
				5' region	Distance between TE and gene	3' region	Distance between TE and gene
3	chr2L	DOC	-	RFeSP or CG7361	250 bp	chinmo or CG31666	36,841 bp
	chr2L	COPIA_DM_LTR	-	CG3225	2,760 bp	CG15628	764 bp		✓
	chr2R	Gypsy2-LTR_DM	-	stw or CG42345	9,791 bp	CG30440	2,430 bp				✓
	chr2R	Jockey	AANAT1 or CG3318	Naa35 or CG4065	3,370 bp	DnaJ-60 or CG42567	16,236 bp	✓
	chr3L	Jockey	Rbp6 or CG32169	CG7724	75,320 bp	CG6512	104,749 bp
	chr3L	Jockey	-	CG13723	8,431 bp	mir-219 or CR42897	12,799 bp
	chr3L	Jockey	-	CG6836	13,344 bp	CG14075	16,198 bp
	chr3L	Jockey	CG32206	ms(3)76Ba or CG14087	20,158 bp	CG33062	41,565 bp
	chr3L	BS	Ac78C or CG10564	CG10565	7,748 bp	chb or CG32435	28,751 bp	✓
	chr3L	ROO_LTR	-	CG40228	23,421 bp	vtd or CG17436	29,150 bp		✓
	chr3L	TIRANT_LTR	-	-	-	-	-
	chr3R	STALKER4_LTR	-	CG17230	7,462 bp	dpr5 or CG5308	25,146 bp				✓
	chr3R	LTRMDG3_DM	Ptp99A or CG11516	CG45546	11,978 bp	CG2321	103,023 bp	✓			✓
	chrX	LTRMDG3_DM	CG8611	B-H1 or CG5529	10,153 bp	CG46464	8,881 bp	✓	✓		✓
						CG12994	8,881 bp	✓	✓		✓
In bold, genes found significant in Kang et al. 2016 or Rajpurohit et al. 2013
C3.Distance from significant TEs found by Tlex and genes encompassing or nearby
			Genes
No Replicates	Chr	TE ID	Inside gene	5' region		3' region		Genes in sweep regions in Kang et al. 2016	Genes significaltly up/down regulated in Rajpurohit et al. 2013	Genes significant for MKT in Kang et al. 2016	Genes with fixed genotype between desiccation and control groups in Kang et al. 2016
				5' region	Distance between TE and gene	3' region	Distance between TE and gene
3	2R	1360	conu or CG17082	Nipped-B or CG17704	21,382 bp	CG12547	34,360 bp				✓
	3L	S-element	-	hid or CG5123	4,003 bp	CG7320	11,305 bp				✓
	3L	G2	-	CG32440	546 bp	rgn or CG6014	19,823 bp
	3R	1360	pyd or CG43140	CG8379	67,649 bp	osk or CG10901	39,103 bp				✓
	X	hopper	CG44422	CG15198	19,733 bp	Ir10a or CG34143	38,481 bp				✓
In bold, genes found significant in Kang et al. 2016 or Rajpurohit et al. 2013

### Sheet: D
HARDY
D1.Distance from ignificant TEs found by both TIDAL and TEMP and genes encompassing or nearby
			Genes
No Replicates	Chr	TE ID	Inside gene	5' region		3' region		Candidate Genes in Hardy et al. 2018	Genes in regions of low heterocigosity windows in Hardy et al. 2018
				5' region	Distance between TE and gene	3' region	Distance between TE and gene
3	chr2L	pogo	CG8891	CG3792	452 bp	CG8892	320 bp
	chr2R	roo	-	CG1441	1,207 bp	FMRFa or CG2346	1,629 bp
	chr2R	Burdock	CG46319	Ccs or CG17753	7,115 bp	CG12917	7,788 bp
			gem or CG30011
	chr2R	accord	CG33964	SmF or CG16792	967 bp	Cyp6g1 or CG8453	210 bp
	chr2R	FB	CG30389	CG15657	10,805 bp	CG4266	2,589 bp
	chr2R	FB	ASPP or CG18375	Ugt49C1 or CG15661	10,699 bp	Rgk3 or CG34397	26,522 bp
	chr3L	opus	-	Rev1 or CG12189	18,917 bp	CG17129	820 bp
	chr3L	HMS-Beagle	CG13022	CG11905	3,251 bp	Cpr73D or CG9665	142 bp
	chr3R	FB	α-Est9 or CG1128	α-Est10 or CG1131	7,024 bp	α-Est8 or CG1121	8,365 bp
			Mics1 or CG1287
	chr3R	McClintock	cpo or CG43738	Rim or CG33547	75,416 bp	DNaseII or CG7780	27,210 bp	✓	✓
	chr3R	blood	sr or CG7847	CG14317	17,812 bp	CG14316	51,555 bp
	chrX	FB	kek5 or CG12199	nAChRα7 or CG32538	33,060 bp	CG32533	92,501 bp
In bold, genes found significant in Hardy et al. 2018
D2.Distance from ignificant TEs found by TEMP and genes encompassing or nearby
			Genes
No Replicates	Chr	TE ID	Inside gene	5' region		3' region		Candidate Genes in Hardy et al. 2018	Genes in regions of low heterocigosity windows in Hardy et al. 2018
				5' region	Distance between TE and gene	3' region	Distance between TE and gene
3	chr3L	Jockey	Dscam4 or CG42330	CG7213	23,924 bp	cert or CG7207	17,826 bp
	chr3L	DMRT1A	CG43954	CG13032	13,962 bp	CG9692	14,722 bp
			Lasp or CG3849
	chr3R	DOC	Rim or CG33547	tinc or CG31247	26,632 bp	CG12347	7,214 bp	✓	✓
	chr3R	DMRT1B	Rim or CG33547	CG43445	2,278 bp	cpo or CG43738	5,442 bp	✓	✓
In bold, genes found significant in Hardy et al. 2018
