## Supplementary material for "Transposable elements identify previously overlooked regions undergoing parallel evolution in response to diverse selective pressures": Table S7

### Sheet: Sheet1
A.Genes encompassing or flanking significant TEs found in common in Griffin and Kang E&R experiments.
Genes	E&R experiment	Chr	TE ID	FlyBase search v.6	Recombination		Inside gene					5' region					3' region					intergenic	Position of the closest significant SNP	Significat SNPs inside genes?
					RRC	Comeron
							Gene	Distance	Coordinates	Strand	Function and Biological process	Gene	Distance	Coordinates	Strand	Function and Biological process	Gene	Distance	Coordinates	Strand	Function and Biological process
CG7320 and hid	Griffin et al. 2017	chr3L	Bari1	3L:18,180,941..18,181,060	0.54	1.8	hid or CG5123	intron	3L:18,167,745..18,185,641	-	Function: protein binding; ubiquitin protein ligase binding; BIR domain binding. Biological process: cellular component organization or biogenesis; regulation of developmental growth; response to gamma radiation; intrinsic apoptotic signaling pathway in response to DNA damage; entrainment of circadian clock.	CG13699	18,419 bp	3L:18,154,897..18,162,522	-	Function: unknown. Biological process: unknown.	CG7320	20,434 bp	3L:18,201,494..18,203,637	+	Function: unknown. Biological process: unknown.	NO	18880307	CG7320: yes; hid: no
	Kang et al. 2016	3L	S-element	3L:18,189,644..18,190,189	0.53	1.80	-	'-	'-	'-	'-	hid or CG5123	4,003 bp	3L:18,167,745..18,185,641	´	Function: protein binding; BIR domain binding; ubiquitin protein ligase binding. Biological process: response to abiotic stimulus; response to light stimulus; developmental process involved in reproduction; entrainment of circadian clock; regulation of organ growth.	CG7320	11,305 bp	3L:18,201,494..18,203,637	+	Function: unknown. Biological process: unknown.	YES
upd2 & CG33639	Griffin et al. 2017	chrX	Jockey	X:18,239,328..18,239,371	2.24	0.36						CG33639	13,252 bp	X:18,210,812..18,226,076	-	Function: neuropeptide receptor activity; G protein-coupled receptor activity. Biological process: G protein-coupled receptor signaling pathway.	upd2 or CG5988	1,283 bp	X:18,240,654..18,243,284	-	Function: cytokine activity. Biological process: multicellular organismal process; regulation of biological process; positive regulation of biological process; developmental process; cellular process.	YES	18239372	upd2: no ; CG33639: yes
	Kang et al. 2016	chrX	roo	X:18,230,648..18,230,779	2.24	0.36	-	-	-	-	-	CG33639	4572 bp	X:18,210,812..18,226,076	-	Function: G protein-coupled receptor activity; neuropeptide receptor activity. Biological process: G protein-coupled receptor signaling pathway	upd2 or CG5988	9875 bp	X:18,240,654..18,243,284	-	Function: Cytokine activity. Biological process: multicellular organismal process; cellular process; positive regulation of biological process; developmental process; anatomical structure development.	YES
CG30440 and stw	Griffin et al. 2017	chr2R	1360	2R:5,485,038..5,485,210	0	0	CG30440	intron	2R:5,468,319..5,495,861	-	Function: Rho guanyl-nucleotide exchange factor activity. Biological process: positive regulation of Rho protein signal transduction.	stw or CG42345	28,943 bp	2R:5,413,744..5,456,095	+	Function: ferroxidase activity; copper ion binding; oxidoreductase activity, acting on diphenols and related substances as donors, oxygen as acceptor. Biological process: iron ion transport; iron ion homeostasis; oxidation-reduction process; chitin-based cuticle development.	Ugt50B3 or CG30438	11, 464 bp	2R:5,496,674..5,549,543	+	Function: transferase activity, transferring hexosyl groups; UDP-glycosyltransferase activity. Biological process: Insect UGTs play a major role in the detoxification of substrates, cuticle formation, pigmentation and olfaction.	NO	5,474,814-7,036,948	CG30440:yes; stw: no
	Kang et al. 2016	chr2R	Gypsy2-LTR_DM	2R:5,465,886..5,465,889	0.00	0.00	-	-	-	-	-	stw or CG42345	9,791 bp	2R:5,413,744..5,456,095	+	Function: oxidoreductase activity; ferroxidase activity; oxidoreductase activity, acting on diphenols and related substances as donors, oxygen as acceptor; copper ion binding. Biological process: iron ion homeostasis; oxidation-reduction process; iron ion transport; chitin-based cuticle development.	CG30440	2,430 bp	2R:5,468,319..5,495,861	-	Function: Rho guanyl-nucleotide exchange factor activity. Biological process: positive regulation of Rho protein signal transduction.	YES
a-Est10 and CG1142	Griffin et al. 2017	chr3R	Jockey*	3R:7,485,129..7,485,142	0	0.65	-	-	-	-	-	CG1142	11,348 bp	3R:7,472,458..7,473,781	-	Function: RNA binding. Biological process: unknown.	α-Est10 or CG1131	1,441 bp	3R:7,486,583..7,493,845	-	Function: carboxylic ester hydrolase activity. Biological processes: unknown.	YES	7,666,451-7,885,193	a-Est10: yes; CG1142: no
	Griffin et al. 2017	chr3R	Jockey*	3R:7,485,064..7,485,072	0	0.65	-	-	-	-	-	CG1142	11,283 bp	3R:7,472,458..7,473,781	-	Function: RNA binding. Biological process: unknown.	α-Est10 or CG1131	1,511 bp	3R:7,486,583..7,493,845	-	Function: carboxylic ester hydrolase activity. Biological processes: unknown.	YES
	Kang et al. 2016	chr3R	1360	3R:7,492,377..7,492,503	0.00	0.65	α-Est10 or CG1131	firs intron/5'UTR	3R:7,486,583..7,493,845	-	Function: carboxylic ester hydrolase activity. Biological processes: unknown.	CG1142	18,596 bp	3R:7,472,458..7,473,781	-	Function: unknown. Biological process: unknown.	CG42656	458 bp	3R:7,492,961..7,493,271	-	Function: unknown. Biological process: unknown.	NO
