## Supplementary material for "Transposable elements identify previously overlooked regions undergoing parallel evolution in response to diverse selective pressures": Table S8

### Sheet: A
REMOLINA
A1. Enrichment analysis of chromosomes and genomic features: WE TEs
Feature/Chromosome	No. non-significant TEs out feature	No. significant TEs out feature	No. non-significant TEs in feature	No. significant TEs in feature	P-value	q-val
5'UTR	1550	7	24	1	0.119898	0.825375
exon	1423	6	151	2	0.176866	0.825375
intron	662	2	912	6	0.274986	0.826693
3'UTR	1499	7	75	1	0.326157	0.826693
promoter	1333	6	241	2	0.354297	0.826693
1000bp-upstream	1574	8	0	0	1	1
1000bp-downstream	1496	8	78	0	1	1
chr2L	1254	6	320	2	0.507422	1
chr2R	1325	7	249	1	0.74827	1
chr3L	1214	7	360	1	0.874746	1
chr3R	1155	7	419	1	0.91582	1
chr4	1564	8	10	0	1	1
chrX	1358	5	216	3	0.0861645	0.825375
chrY	8	8	0	0	1	1
A2. Enrichment analysis of TE families: WE TEs
TE family	significant focus TE family	non-significant focus TE family	significant non-focus TE family	non-significant non-focus TE family	P-value	q-val
roo	2	218	5	1101	0.328077	0.483029
pogo	1	118	6	1201	0.483029	0.483029
Juan	2	22	5	1297	0.00624096	0.0312048
opus	1	44	6	1275	0.215132	0.483029
1360	1	96	6	1223	0.413168	0.483029

### Sheet: B
REED
B1. Enrichment analysis of chromosomes and genomic features: WE TEs
Feature/Chromosome	No. non-significant TEs out feature	No. significant TEs out feature	No. non-significant TEs in feature	No. significant TEs in feature	P-value	q-val
5'UTR	250	3	0	0	1	1
exon	229	3	21	0	1	1
intron	123	2	127	1	0.880864	1
3'UTR	232	3	18	0	1	1
promoter	211	2	39	1	0.404608	1
1000bp-upstream	250	3	0	0	1	1
1000bp-downstream	230	3	20	0	1	1
chr2L	220	3	30	0	1	1
chr2R	203	2	47	1	0.4695	1
chr3L	203	1	47	2	0.0968563	1
chr3R	203	3	47	0	1	1
chr4	241	3	9	0	1	1
chrX	184	3	66	0	1	1
chrY	3	3	0	0	1	1
B2. Enrichment analysis of TE families: WE TEs
TE family	significant focus TE family	non-significant focus TE family	significant non-focus TE family	non-significant non-focus TE family	P-value	q-val
pogo	1	45	0	0	1	1

### Sheet: C
GRIFFIN
C1. Enrichment analysis of chromosomes and genomic features: SE TEs
Feature/Chromosome	No. non-significant TEs out feature	No. significant TEs out feature	No. non-significant TEs in feature	No. significant TEs in feature	P-value	q-val
5'UTR	111	10	2	0	1	1
exon	94	7	19	3	0.254493	0.890726
intron	52	5	61	5	0.717145	1
3'UTR	102	7	11	3	0.0874854	0.890726
promoter	85	6	28	4	0.241378	0.890726
1000bp-upstream	113	10	0	0	1	1
1000bp-downstream	106	9	7	1	0.503124	1
chr2L	92	8	21	2	0.592972	1
chr2R	88	7	25	3	0.407066	1
chr3L	89	9	24	1	0.906641	1
chr3R	88	8	25	2	0.69146	1
chr4	111	9	2	1	0.226306	0.890726
chrX	98	9	15	1	0.765779	1
chrY	10	10	0	0	1	1
C2. Enrichment analysis of chromosomes and genomic features: WE TEs
Feature/Chromosome	No. non-significant TEs out feature	No. significant TEs out feature	No. non-significant TEs in feature	No. significant TEs in feature	P-value	q-val
5'UTR	417	22	7	1	0.346909	1
exon	358	20	66	3	0.718899	1
intron	208	9	216	14	0.238474	1
3'UTR	395	22	29	1	0.806031	1
promoter	344	19	80	4	0.657458	1
1000bp-upstream	424	23	0	0	1	1
1000bp-downstream	405	23	19	0	1	1
chr2L	357	21	67	2	0.896324	1
chr2R	314	18	110	5	0.749593	1
chr3L	342	19	82	4	0.67756	1
chr3R	328	17	96	6	0.432662	1
chr4	418	23	6	0	1	1
chrX	364	17	60	6	0.106481	1
chrY	23	23	0	0	1	1
C3. Enrichment analysis of TE families: SE TEs
TE family	significant focus TE family	non-significant focus TE family	significant non-focus TE family	non-significant non-focus TE family	P-value	q-val
pogo	1	27	0	0	1	1
C4. Enrichment analysis of TE families: WE TEs
TE family	significant focus TE family	non-significant focus TE family	significant non-focus TE family	non-significant non-focus TE family	P-value	q-val
pogo	1	48	9	135	0.950772	0.950772
17.6	2	20	8	163	0.318548	0.47971
roo	2	22	8	161	0.359782	0.47971
Jockey	5	35	5	148	0.0337691	0.135076

### Sheet: D
KANG
D1. Enrichment analysis of chromosomes and genomic features: SE TEs
Feature/Chromosome	No. non-significant TEs out feature	No. significant TEs out feature	No. non-significant TEs in feature	No. significant TEs in feature	P-value	q-val
5'UTR	720	58	21	0	1	1
exon	649	51	92	7	0.595381	1
intron	289	19	452	39	0.212748	1
3'UTR	690	53	51	5	0.384141	1
promoter	599	49	142	9	0.802022	1
1000bp-upstream	741	58	0	0	1	1
1000bp-downstream	704	56	37	2	0.792969	1
chr2L	605	54	136	4	0.995752	1
chr2R	615	49	126	9	0.671776	1
chr3L	581	35	160	23	0.0022157	0.0310199
chr3R	574	46	167	12	0.680056	1
chr4	738	58	3	0	1	1
chrX	592	48	149	10	0.752193	1
chrY	58	58	0	0	1	1
D2. Enrichment analysis of chromosomes and genomic features: WE TEs
Feature/Chromosome	No. non-significant TEs out feature	No. significant TEs out feature	No. non-significant TEs in feature	No. significant TEs in feature	P-value	q-val
5'UTR	872	76	22	2	0.587547	1
exon	800	69	94	9	0.44737	1
intron	368	33	526	45	0.626216	1
3'UTR	841	72	53	6	0.333452	1
promoter	735	63	159	15	0.423764	1
1000bp-upstream	894	78	0	0	1	1
1000bp-downstream	844	74	50	4	0.645396	1
chr2L	691	62	203	16	0.716059	1
chr2R	738	63	156	15	0.394536	1
chr3L	737	57	157	21	0.0328349	0.459689
chr3R	698	65	196	13	0.892843	1
chr4	889	77	5	1	0.395439	1
chrX	717	66	177	12	0.864432	1
chrY	78	78	0	0	1	1
D3. Enrichment analysis of TE families: SE TEs
TE family	significant focus TE family	non-significant focus TE family	significant non-focus TE family	non-significant non-focus TE family	P-value	q-val
roo	9	110	23	340	0.388518	0.388518
1360	4	32	28	418	0.208868	0.388518
pogo	16	75	16	375	3.48406e-05	0.000139363
297	3	30	29	420	0.377687	0.388518
D4. Enrichment analysis of TE families: WE TEs
TE family	significant focus TE family	non-significant focus TE family	significant non-focus TE family	non-significant non-focus TE family	P-value	q-val
roo	5	114	40	471	0.95084	0.95084
pogo	7	78	38	507	0.405282	0.915338
1360	2	37	43	548	0.787247	0.915338
BS	4	21	41	564	0.0950045	0.475023
I-element	2	20	43	565	0.475721	0.915338
Juan	1	22	44	563	0.823804	0.915338
Doc	5	57	40	528	0.460928	0.915338
412	2	24	43	561	0.568159	0.915338
Jockey	16	29	29	556	4.48469e-09	4.48469e-08
Tirant	1	20	44	565	0.794539	0.915338

### Sheet: E
HARDY
E1. Enrichment analysis of chromosomes and genomic features: SE TEs
Feature/Chromosome	No. non-significant TEs out feature	No. significant TEs out feature	No. non-significant TEs in feature	No. significant TEs in feature	P-value	q-val
5'UTR	926	81	24	4	0.191924	0.671734
exon	838	71	112	14	0.138442	0.646065
intron	377	39	573	46	0.890551	1
3'UTR	890	79	60	6	0.462437	0.809265
promoter	771	68	179	17	0.443832	0.809265
1000bp-upstream	950	85	0	0	1	1
1000bp-downstream	903	79	47	6	0.26387	0.738837
chr2L	779	73	171	12	0.853402	1
chr2R	793	69	157	16	0.338835	0.790614
chr3L	758	62	192	23	0.0907826	0.646065
chr3R	711	68	239	17	0.884189	1
chr4	945	83	5	2	0.106782	0.646065
chrX	764	70	186	15	0.711369	1
chrY	85	85	0	0	1	1
E2. Enrichment analysis of chromosomes and genomic features: WE TEs
Feature/Chromosome	No. non-significant TEs out feature	No. significant TEs out feature	No. non-significant TEs in feature	No. significant TEs in feature	P-value	q-val
5'UTR	1380	239	29	2	0.954249	1
exon	1264	216	145	25	0.521602	1
intron	610	99	799	142	0.284476	1
3'UTR	1328	229	81	12	0.729037	1
promoter	1176	203	233	38	0.647627	1
1000bp-upstream	1409	241	0	0	1	1
1000bp-downstream	1348	231	61	10	0.604105	1
chr2L	1146	191	263	50	0.248361	1
chr2R	1153	199	256	42	0.638738	1
chr3L	1144	203	265	38	0.889463	1
chr3R	1045	188	364	53	0.912613	1
chr4	1402	239	7	2	0.387019	1
chrX	1155	185	254	56	0.0361716	0.506403
chrY	241	241	0	0	1	1
E3. Enrichment analysis of TE families: SE TEs
TE family	significant focus TE family	non-significant focus TE family	significant non-focus TE family	non-significant non-focus TE family	P-value	q-val
roo	19	150	38	504	0.0575095	0.287548
Burdock	3	22	54	632	0.323945	0.64789
pogo	6	62	51	592	0.469285	0.763906
blood	2	23	55	631	0.611125	0.763906
1360	6	45	51	609	0.216373	0.540932
FB	12	29	45	625	2.9088e-05	0.00029088
BS	1	22	56	632	0.858253	0.922839
412	1	29	56	625	0.922839	0.922839
opus	5	26	52	628	0.0936973	0.312324
mdg1	2	22	55	632	0.58815	0.763906
E4. Enrichment analysis of TE families: WE TEs
TE family	significant focus TE family	non-significant focus TE family	significant non-focus TE family	non-significant non-focus TE family	P-value	q-val
hobo	11	41	188	1080	0.146658	0.537748
roo	38	189	161	932	0.249286	0.72713
pogo	12	83	187	1038	0.797078	0.992998
297	11	63	188	1058	0.573585	0.878613
1360	10	57	189	1064	0.56923	0.878613
Tirant	3	30	196	1091	0.896051	0.992998
17.6	10	23	189	1098	0.0187644	0.175906
Burdock	5	23	194	1098	0.417696	0.878613
Transpac	11	28	188	1093	0.0239872	0.175906
blood	6	31	193	1090	0.493532	0.878613
FB	4	23	195	1098	0.599055	0.878613
BS	6	28	193	1093	0.40752	0.878613
Doc	8	74	191	1047	0.946119	0.992998
hopper	6	23	193	1098	0.264411	0.72713
412	7	38	192	1083	0.529355	0.878613
opus	2	34	197	1087	0.980581	0.992998
mdg1	2	41	197	1080	0.992998	0.992998
I-element	5	43	194	1078	0.873225	0.992998
Juan	3	20	196	1101	0.697851	0.959545
FW	14	35	185	1086	0.0100595	0.175906
COPIA_DM_LTR	8	20	191	1101	0.0479749	0.263862
Jockey	17	63	182	1058	0.0802286	0.353006
