## Supplementary material for "Transposable elements identify previously overlooked regions undergoing parallel evolution in response to diverse selective pressures": Table S9

### Sheet: A
REMOLINA
A1.1. All Genes: Biological Process								A1.2. All Genes: Molecular function								A1.3. All Genes: Cellular component
GOBPID	Pvalue	OddsRatio	ExpCount	Count	Size	Term		GOMFID	Pvalue	OddsRatio	ExpCount	Count	Size	Term		GOCCID	Pvalue	OddsRatio	ExpCount	Count	Size	Term
GO:0045905	0.00271154	782.062	0.00271327	1	2	positive regulation of translational termination		GO:0047127	0.00146234	Inf	0.00146234	1	1	thiomorpholine-carboxylate dehydrogenase activity		GO:0042406	0.00274681	772	0.00274859	1	2	extrinsic component of endoplasmic reticulum membrane
GO:2000650	0.00406471	391	0.00406991	1	3	negative regulation of sodium ion transmembrane transporter activity		GO:0070573	0.00583727	240.941	0.00584938	1	4	metallodipeptidase activity
GO:0010766	0.00541616	260.646	0.00542654	1	4	negative regulation of sodium ion transport		GO:0004721	0.00765812	17.1376	0.133073	2	91	phosphoprotein phosphatase activity
GO:0038061	0.00676588	195.469	0.00678318	1	5	NIK/NF-kappaB signaling		GO:0004726	0.00874382	144.541	0.00877407	1	6	non-membrane spanning protein tyrosine phosphatase activity
GO:1904825	0.00946014	130.292	0.00949645	1	7	protein localization to microtubule plus-end
In red, GO terms found in both datasets, all genes and genes encompassing TEs. In bold, significant GO terms after FDR correction.
A2.1. Genes encompassing TEs: Biological Process								A2.2. Genes encompassing TEs: Molecular unction
GOBPID	Pvalue	OddsRatio	ExpCount	Count	Size	Term		GOMFID	Pvalue	OddsRatio	ExpCount	Count	Size	Term
GO:0007298	0.00109492	63.0789	0.0530684	2	133	border follicle cell migration		GO:0070573	0.00162404	1025.08	0.00162483	1	4	metallodipeptidase activity
GO:0010631	0.00197252	46.5122	0.0714229	2	179	epithelial cell migration		GO:0004726	0.00243526	614.95	0.00243724	1	6	non-membrane spanning protein tyrosine phosphatase activity
GO:0038061	0.00199378	782.625	0.00199505	1	5	NIK/NF-kappaB signaling
GO:0090130	0.0021733	44.2294	0.075014	2	188	tissue migration
GO:0048935	0.00398438	347.694	0.0039901	1	10	peripheral nervous system neuron development
GO:0007249	0.00398438	347.694	0.0039901	1	10	I-kappaB kinase/NF-kappaB signaling
GO:0002804	0.00398438	347.694	0.0039901	1	10	positive regulation of antifungal peptide production
GO:0019732	0.00557457	240.635	0.00558615	1	14	antifungal humoral response
GO:1900150	0.0059718	223.429	0.00598516	1	15	regulation of defense response to fungus
GO:0016477	0.00640553	25.107	0.130077	2	326	cell migration
GO:0030707	0.0065985	24.7153	0.132072	2	331	ovarian follicle cell development
In red, GO terms found in both datasets, all genes and genes encompassing TEs. In bold, significant GO terms after FDR correction.

### Sheet: B
REED
B.1.1. Genes encompassing TEs: Biological Process								B.1.2. Genes encompassing TEs: Molecular function								B.1.3. Genes encompassing TEs: Cellular component
GOBPID	Pvalue	OddsRatio	ExpCount	Count	Size	Term		GOMFID	Pvalue	OddsRatio	ExpCount	Count	Size	Term		GOCCID	Pvalue	OddsRatio	ExpCount	Count	Size	Term
GO:0048215	0.000797894	3131.25	0.000798021	1	2	positive regulation of Golgi vesicle fusion to target membrane		GO:0004630	0.000406207	Inf	0.000406207	1	1	phospholipase D activity		GO:0044614	0.000808277	3091	0.000808407	1	2	nuclear pore cytoplasmic filaments
GO:0007382	0.000797894	3131.25	0.000798021	1	2	specification of segmental identity, maxillary segment		GO:0140098	0.0041338	31.6273	0.103989	2	256	catalytic activity, acting on RNA		GO:0035098	0.00322997	441.357	0.00323363	1	8	ESC/E(Z) complex
GO:0006654	0.00239215	626.05	0.00239406	1	6	phosphatidic acid biosynthetic process		GO:0000014	0.00607926	219.464	0.0060931	1	15	single-stranded DNA endodeoxyribonuclease activity		GO:0010494	0.00645159	205.833	0.00646726	1	16	cytoplasmic stress granule
GO:0007418	0.00358651	391.188	0.00359109	1	9	ventral midline development
GO:0031338	0.00358651	391.188	0.00359109	1	9	regulation of vesicle fusion
GO:0009395	0.00517721	260.708	0.00518714	1	13	phospholipid catabolic process
GO:0007479	0.0063689	208.517	0.00638417	1	16	leg disc proximal/distal pattern formation
GO:0016973	0.0063689	208.517	0.00638417	1	16	poly(A)+ mRNA export from nucleus
GO:0006309	0.00716272	183.956	0.00718219	1	18	apoptotic DNA fragmentation
GO:0006921	0.00716272	183.956	0.00718219	1	18	cellular component disassembly involved in execution phase of apoptosis
GO:0035287	0.00835251	156.325	0.00837922	1	21	head segmentation
GO:0042246	0.00914507	142.091	0.00917724	1	23	tissue regeneration
GO:0006308	0.00993712	130.229	0.00997526	1	25	DNA catabolic process
In red, GO terms found in both datasets, all genes and genes encompassing TEs. In bold, significant GO terms after FDR correction.

### Sheet: C
GRIFFIN
C1.1. All Genes: Biological Process								C1.2. All Genes: Molecular function								C1.3. All Genes: Cellular component
GOBPID	Pvalue	OddsRatio	ExpCount	Count	Size	Term		GOMFID	Pvalue	OddsRatio	ExpCount	Count	Size	Term		GOCCID	Pvalue	OddsRatio	ExpCount	Count	Size	Term
GO:0030042	9.65348e-05	41.6254	0.091932	3	16	actin filament depolymerization		GO:0003779	0.00108321	7.031	0.77943	5	123	actin binding		GO:0015629	0.000477464	8.53411	0.6519	5	126	actin cytoskeleton
GO:0051014	0.000671084	71.1657	0.0402203	2	7	actin filament severing		GO:0001653	0.00481409	9.55294	0.342189	3	54	peptide receptor activity		GO:0005854	0.00115455	49.5887	0.0517381	2	10	nascent polypeptide-associated complex
GO:0021675	0.000671084	71.1657	0.0402203	2	7	nerve development		GO:0050897	0.00633683	Inf	0.00633683	1	1	cobalt ion binding		GO:0042788	0.00140641	44.0753	0.0569119	2	11	polysomal ribosome
GO:0043153	0.00207024	35.5686	0.068949	2	12	entrainment of circadian clock by photoperiod		GO:0004997	0.00633683	Inf	0.00633683	1	1	thyrotropin-releasing hormone receptor activity		GO:0016281	0.00140641	44.0753	0.0569119	2	11	eukaryotic translation initiation factor 4F complex
GO:0040015	0.00243758	32.3325	0.0746948	2	13	negative regulation of multicellular organism growth		GO:0008897	0.00633683	Inf	0.00633683	1	1	holo-[acyl-carrier-protein] synthase activity		GO:0070971	0.00264939	30.5037	0.0776071	2	15	endoplasmic reticulum exit site
GO:0007015	0.00321999	5.42701	0.999761	5	174	actin filament organization		GO:0004038	0.00633683	Inf	0.00633683	1	1	allantoinase activity		GO:0005886	0.00293283	2.46858	7.65724	16	1480	plasma membrane
GO:0035556	0.00401407	2.95908	3.75772	10	654	intracellular signal transduction		GO:0050313	0.00633683	Inf	0.00633683	1	1	sulfur dioxygenase activity		GO:1904269	0.00517381	Inf	0.00517381	1	1	cell leading edge cell cortex
GO:0046600	0.00574575	Inf	0.00574575	1	1	negative regulation of centriole replication		GO:0140164	0.00633683	Inf	0.00633683	1	1	Golgi transport complex binding		GO:0030054	0.00969662	3.19137	2.39547	7	463	cell junction
GO:0046606	0.00574575	Inf	0.00574575	1	1	negative regulation of centrosome cycle		GO:0042654	0.00633683	Inf	0.00633683	1	1	ecdysis-triggering hormone receptor activity		GO:0048786	0.00977854	14.6703	0.15004	2	29	presynaptic active zone
GO:0099069	0.00574575	Inf	0.00574575	1	1	synaptic vesicle tethering involved in synaptic vesicle exocytosis		GO:0017075	0.00633683	Inf	0.00633683	1	1	syntaxin-1 binding
GO:0070813	0.00574575	Inf	0.00574575	1	1	hydrogen sulfide metabolic process		GO:0019992	0.00633683	Inf	0.00633683	1	1	diacylglycerol binding
GO:0061789	0.00574575	Inf	0.00574575	1	1	dense core granule priming		GO:0005507	0.00999675	14.6041	0.152084	2	24	copper ion binding
GO:0060813	0.00574575	Inf	0.00574575	1	1	anterior mRNA localization involved in anterior/posterior axis specification
GO:0099525	0.00574575	Inf	0.00574575	1	1	presynaptic dense core vesicle exocytosis
GO:0006651	0.00574575	Inf	0.00574575	1	1	diacylglycerol biosynthetic process
GO:2000481	0.00574575	Inf	0.00574575	1	1	positive regulation of cAMP-dependent protein kinase activity
GO:0000256	0.00574575	Inf	0.00574575	1	1	allantoin catabolic process
GO:0052652	0.00828063	16.1519	0.137898	2	24	cyclic purine nucleotide metabolic process
In red, GO terms found in both datasets, all genes and genes encompassing TEs. In bold, significant GO terms after FDR correction.
C2.1. Genes encompassing TEs: Biological Process								C2.2. Genes encompassing TEs: Molecular unction								C2.3. Genes encompassing: Cellular component
GOBPID	Pvalue	OddsRatio	ExpCount	Count	Size	Term		GOMFID	Pvalue	OddsRatio	ExpCount	Count	Size	Term		GOCCID	Pvalue	OddsRatio	ExpCount	Count	Size	Term
GO:0035556	8.74806e-05	8.5558	1.14819	7	654	intracellular signal transduction		GO:0009975	0.00113947	46.7086	0.0504509	2	27	cyclase activity		GO:0005886	1.38778e-05	7.40572	2.63217	11	1480	plasma membrane
GO:0043153	0.000192144	124.99	0.0210678	2	12	entrainment of circadian clock by photoperiod		GO:0016849	0.00122572	44.9084	0.0523194	2	28	phosphorus-oxygen lyase activity		GO:0015629	6.51256e-05	22.2696	0.224091	4	126	actin cytoskeleton
GO:0030042	0.000347869	89.25	0.0280903	2	16	actin filament depolymerization		GO:0004997	0.00186855	Inf	0.00186855	1	1	thyrotropin-releasing hormone receptor activity		GO:0048786	0.00119077	45.6333	0.0515764	2	29	presynaptic active zone
GO:0052652	0.000793321	56.7591	0.0421355	2	24	cyclic purine nucleotide metabolic process		GO:0042654	0.00186855	Inf	0.00186855	1	1	ecdysis-triggering hormone receptor activity		GO:0045202	0.00205118	8.65804	0.556669	4	313	synapse
GO:0009187	0.00132667	43.0345	0.054425	2	31	cyclic nucleotide metabolic process		GO:0017075	0.00186855	Inf	0.00186855	1	1	syntaxin-1 binding		GO:0031235	0.00532644	293.952	0.00533549	1	3	intrinsic component of the cytoplasmic side of the plasma membrane
GO:0046600	0.00175565	Inf	0.00175565	1	1	negative regulation of centriole replication		GO:0019992	0.00186855	Inf	0.00186855	1	1	diacylglycerol binding		GO:0098562	0.00604583	19.1938	0.117381	2	66	cytoplasmic side of membrane
GO:0046606	0.00175565	Inf	0.00175565	1	1	negative regulation of centrosome cycle		GO:0005543	0.00233912	12.9202	0.269071	3	144	phospholipid binding		GO:0043195	0.00677768	18.0588	0.124495	2	70	terminal bouton
GO:0099069	0.00175565	Inf	0.00175565	1	1	synaptic vesicle tethering involved in synaptic vesicle exocytosis		GO:0003779	0.00265871	29.7846	0.0772627	2	45	actin binding		GO:0044306	0.0087739	15.7308	0.14228	2	80	neuron projection terminus
GO:0061789	0.00175565	Inf	0.00175565	1	1	dense core granule priming		GO:0001653	0.00450536	22.4066	0.100902	2	54	peptide receptor activity		GO:0005919	0.00886234	146.952	0.00889248	1	5	pleated septate junction
GO:0060813	0.00175565	Inf	0.00175565	1	1	anterior mRNA localization involved in anterior/posterior axis specification		GO:1990525	0.00559564	279.182	0.00560565	1	3	BIR domain binding
GO:0099525	0.00175565	Inf	0.00175565	1	1	presynaptic dense core vesicle exocytosis		GO:0004435	0.00559564	279.182	0.00560565	1	3	phosphatidylinositol phospholipase C activity
GO:0006651	0.00175565	Inf	0.00175565	1	1	diacylglycerol biosynthetic process		GO:0005172	0.00745419	186.106	0.00747421	1	4	vascular endothelial growth factor receptor binding
GO:0050808	0.00188908	8.86202	0.54425	4	310	synapse organization		GO:0051015	0.0092012	15.3008	0.145747	2	78	actin filament binding
GO:0023052	0.00240232	4.07121	3.20757	9	1827	signaling
GO:0030029	0.00245257	8.22695	0.58463	4	333	actin filament-based process
GO:0065007	0.00249445	3.74059	8.02506	15	4571	biological regulation
GO:0007015	0.00277347	12.2411	0.286638	3	171	actin filament organization
GO:0007154	0.00285362	3.95615	3.28657	9	1872	cell communication
GO:0007623	0.00287211	12.0341	0.289682	3	165	circadian rhythm
GO:0060386	0.00350835	595.619	0.00351129	1	2	synapse assembly involved in innervation
GO:0008377	0.00350835	595.619	0.00351129	1	2	light-induced release of internally sequestered calcium ion
GO:0060814	0.00350835	595.619	0.00351129	1	2	posterior mRNA localization involved in anterior/posterior axis specification
GO:0010114	0.00350835	595.619	0.00351129	1	2	response to red light
GO:2000685	0.00350835	595.619	0.00351129	1	2	positive regulation of cellular response to X-ray
GO:0071840	0.00360913	3.48502	5.64616	12	3216	cellular component organization or biogenesis
GO:0007010	0.0052008	5.26346	1.17102	5	667	cytoskeleton organization
GO:0001580	0.00525812	297.786	0.00526694	1	3	detection of chemical stimulus involved in sensory perception of bitter taste
GO:1901386	0.00525812	297.786	0.00526694	1	3	negative regulation of voltage-gated calcium channel activity
GO:0030047	0.00525812	297.786	0.00526694	1	3	actin modification
GO:0030240	0.00525812	297.786	0.00526694	1	3	skeletal muscle thin filament assembly
GO:0021682	0.00525812	297.786	0.00526694	1	3	nerve maturation
GO:0071478	0.00661084	18.2956	0.122895	2	70	cellular response to radiation
GO:0021675	0.00668894	208.4	0.00670498	1	4	nerve development
GO:0021700	0.00675336	8.81753	0.393949	3	235	developmental maturation
GO:0016188	0.00700495	198.508	0.00702258	1	4	synaptic vesicle maturation
GO:0051482	0.00700495	198.508	0.00702258	1	4	positive regulation of cytosolic calcium ion concentration involved in phospholipase C-activating G protein-coupled signaling pathway
GO:2001272	0.00700495	198.508	0.00702258	1	4	positive regulation of cysteine-type endopeptidase activity involved in execution phase of apoptosis
GO:0022607	0.00710782	3.81933	2.40348	7	1369	cellular component assembly
GO:0007186	0.00761633	8.39234	0.410821	3	234	G protein-coupled receptor signaling pathway
GO:0010639	0.00815108	16.3592	0.13694	2	78	negative regulation of organelle organization
GO:0104004	0.00855909	15.9372	0.140452	2	80	cellular response to environmental stimulus
GO:0051282	0.00874885	148.869	0.00877823	1	5	regulation of sequestering of calcium ion
GO:1903170	0.00874885	148.869	0.00877823	1	5	negative regulation of calcium ion transmembrane transport
GO:0090407	0.00973798	7.64885	0.449445	3	256	organophosphate biosynthetic process
In red, GO terms found in both datasets, all genes and genes encompassing TEs. In bold, significant GO terms after FDR correction.

### Sheet: D
KANG
D1.1. All Genes: Biological Process								D1.2. All Genes: Molecular function								D1.3. All Genes: Cellular component
GOBPID	Pvalue	OddsRatio	ExpCount	Count	Size	Term		GOMFID	Pvalue	OddsRatio	ExpCount	Count	Size	Term		GOCCID	Pvalue	OddsRatio	ExpCount	Count	Size	Term
GO:1990414	5.56768e-05	Inf	0.0150028	2	2	replication-born double-strand break repair via sister chromatid exchange		GO:0001653	0.000880787	10.3498	0.429929	4	54	peptide receptor activity		GO:0099738	0.00353441	6.92028	0.625869	4	79	cell cortex region
GO:0003401	0.000330799	135.163	0.0300056	2	4	axis elongation		GO:0016679	0.00270846	31.7786	0.0796165	2	10	oxidoreductase activity, acting on diphenols and related substances as donors		GO:0045095	0.00792239	Inf	0.00792239	1	1	keratin filament
GO:0031000	0.000818931	67.5707	0.0450084	2	6	response to caffeine		GO:0004383	0.0046222	23.1061	0.103502	2	13	guanylate cyclase activity		GO:0090694	0.00792239	Inf	0.00792239	1	1	Scc2-Scc4 cohesin loading complex
GO:0009190	0.000937858	17.7936	0.195036	3	26	cyclic nucleotide biosynthetic process		GO:0008188	0.00511704	9.37356	0.350313	3	44	neuropeptide receptor activity
GO:0030182	0.000943066	2.788	6.06113	15	808	neuron differentiation		GO:0003854	0.00796165	Inf	0.00796165	1	1	3-beta-hydroxy-delta5-steroid dehydrogenase activity
GO:0016325	0.00189481	13.6341	0.247546	3	33	oocyte microtubule cytoskeleton organization		GO:0004736	0.00796165	Inf	0.00796165	1	1	pyruvate carboxylase activity
GO:0007295	0.00293021	30.0193	0.0825154	2	11	growth of a germarium-derived egg chamber		GO:0047127	0.00796165	Inf	0.00796165	1	1	thiomorpholine-carboxylate dehydrogenase activity
GO:0009651	0.00293021	30.0193	0.0825154	2	11	response to salt stress		GO:0016290	0.00796165	Inf	0.00796165	1	1	palmitoyl-CoA hydrolase activity
GO:0051716	0.00354873	1.97995	15.2953	26	2039	cellular response to stimulus		GO:0051538	0.00796165	Inf	0.00796165	1	1	3 iron, 4 sulfur cluster binding
GO:0023052	0.00360326	2.02215	13.7051	24	1827	signaling		GO:0008475	0.00796165	Inf	0.00796165	1	1	procollagen-lysine 5-dioxygenase activity
GO:0000902	0.00376435	2.78995	4.3133	11	575	cell morphogenesis		GO:0003938	0.00796165	Inf	0.00796165	1	1	IMP dehydrogenase activity
GO:0007411	0.00382089	3.78316	1.99537	7	266	axon guidance		GO:0033823	0.00796165	Inf	0.00796165	1	1	procollagen glucosyltransferase activity
GO:0022008	0.0042526	2.3548	7.07382	15	943	neurogenesis		GO:0031005	0.00796165	Inf	0.00796165	1	1	filamin binding
GO:0007064	0.0047777	22.5091	0.10502	2	14	mitotic sister chromatid cohesion		GO:0017020	0.00796165	Inf	0.00796165	1	1	myosin phosphatase regulator activity
GO:0007154	0.00493747	1.96456	14.0426	24	1872	cell communication		GO:0004033	0.00982368	14.9436	0.151271	2	19	aldo-keto reductase (NADP) activity
GO:0048518	0.0051748	1.97959	13.2925	23	1772	positive regulation of biological process
GO:0006935	0.00534724	3.54519	2.1229	7	283	chemotaxis
GO:0030952	0.00553938	9.07839	0.360067	3	48	establishment or maintenance of cytoskeleton polarity
GO:0030148	0.00586895	8.88032	0.367568	3	49	sphingolipid biosynthetic process
GO:0051128	0.00623565	2.48379	5.28098	12	704	regulation of cellular component organization
GO:0048667	0.00637816	2.8938	3.36063	9	448	cell morphogenesis involved in neuron differentiation
GO:0040007	0.00665373	2.87344	3.38313	9	451	growth
GO:0070193	0.00703671	18.0029	0.127524	2	17	synaptonemal complex organization
GO:1903863	0.0075014	Inf	0.0075014	1	1	P granule assembly
GO:0046827	0.0075014	Inf	0.0075014	1	1	positive regulation of protein export from nucleus
GO:0071169	0.0075014	Inf	0.0075014	1	1	establishment of protein localization to chromatin
GO:0051083	0.0075014	Inf	0.0075014	1	1	de novo' cotranslational protein folding
GO:0006063	0.0075014	Inf	0.0075014	1	1	uronic acid metabolic process
GO:0021785	0.0075014	Inf	0.0075014	1	1	branchiomotor neuron axon guidance
GO:0010499	0.0075014	Inf	0.0075014	1	1	proteasomal ubiquitin-independent protein catabolic process
GO:0051660	0.0075014	Inf	0.0075014	1	1	establishment of centrosome localization
GO:0032487	0.0075014	Inf	0.0075014	1	1	regulation of Rap protein signal transduction
GO:0048864	0.0075014	Inf	0.0075014	1	1	stem cell development
GO:0007359	0.0075014	Inf	0.0075014	1	1	posterior abdomen determination
GO:0007388	0.0075014	Inf	0.0075014	1	1	posterior compartment specification
GO:0052695	0.0075014	Inf	0.0075014	1	1	cellular glucuronidation
GO:0043087	0.0077139	5.48311	0.780145	4	104	regulation of GTPase activity
GO:0045167	0.00787787	16.8764	0.135025	2	18	asymmetric protein localization involved in cell fate determination
GO:0034333	0.00787787	16.8764	0.135025	2	18	adherens junction assembly
GO:0044087	0.00809217	3.26629	2.29543	7	306	regulation of cellular component biogenesis
GO:0051493	0.00879978	4.20423	1.26774	5	169	regulation of cytoskeleton organization
GO:0030155	0.00892829	7.55983	0.42758	3	57	regulation of cell adhesion
GO:0007218	0.00936487	7.42178	0.435081	3	58	neuropeptide signaling pathway
GO:0060446	0.00936487	7.42178	0.435081	3	58	branching involved in open tracheal system development
GO:0032535	0.00945275	4.1277	1.29024	5	172	regulation of cellular component size
GO:0035556	0.00965807	2.43089	4.90591	11	654	intracellular signal transduction
GO:0061138	0.00981374	7.28866	0.442582	3	59	morphogenesis of a branching epithelium
In red, GO terms found in both datasets, all genes and genes encompassing TEs. In bold, significant GO terms after FDR correction.
D2.1. Genes encompassing TEs: Biological Process								D2.2. Genes encompassing TEs: Molecular function								D2.3. Genes encompassing TEs: Cellular component
GOBPID	Pvalue	OddsRatio	ExpCount	Count	Size	Term		GOMFID	Pvalue	OddsRatio	ExpCount	Count	Size	Term		GOCCID	Pvalue	OddsRatio	ExpCount	Count	Size	Term
GO:0003401	2.28719e-05	543.652	0.00798021	2	4	axis elongation	1	GO:0004383	0.000383245	85.8042	0.0295719	2	13	guanylate cyclase activity		GO:0005886	3.86761e-06	6.88421	3.2304	13	1480	plasma membrane
GO:0031000	5.70399e-05	271.783	0.0119703	2	6	response to caffeine	2	GO:0004736	0.00227476	Inf	0.00227476	1	1	pyruvate carboxylase activity		GO:0005887	0.000694467	6.67005	1.11973	6	513	integral component of plasma membrane
GO:0008038	7.33714e-05	21.2698	0.229431	4	115	neuron recognition	3	GO:0031005	0.00227476	Inf	0.00227476	1	1	filamin binding		GO:0005911	0.00258188	12.3175	0.277203	3	127	cell-cell junction
GO:0030155	0.000191167	31.4444	0.113718	3	57	regulation of cell adhesion	4	GO:0017020	0.00227476	Inf	0.00227476	1	1	myosin phosphatase regulator activity		GO:0045179	0.00612216	18.9092	0.117866	2	54	apical cortex
GO:0060446	0.000201329	30.8702	0.115713	3	58	branching involved in open tracheal system development	5	GO:0016829	0.00345847	11.0445	0.307092	3	135	lyase activity		GO:0005914	0.00653435	237.327	0.0065481	1	3	spot adherens junction
GO:0009651	0.00020787	120.744	0.0219456	2	11	response to salt stress	6	GO:0046987	0.00454453	454.815	0.00454952	1	2	N-acetyllactosamine beta-1,3-glucuronosyltransferase activity		GO:0005938	0.00795427	8.12567	0.414713	3	190	cell cortex
GO:0061138	0.000211836	30.3166	0.117708	3	59	morphogenesis of a branching epithelium	7	GO:0046988	0.00454453	454.815	0.00454952	1	2	asioloorosomucoid beta-1,3-glucuronosyltransferase activity		GO:0005917	0.00870331	158.205	0.0087308	1	4	nephrocyte diaphragm
GO:0008045	0.000351687	25.3796	0.139824	3	73	motor neuron axon guidance	8	GO:0046989	0.00454453	454.815	0.00454952	1	2	galactosyl beta-1,3 N-acetylgalactosamine beta-1,3-glucuronosyltransferase activity
GO:0050805	0.00102668	49.3439	0.0478813	2	24	negative regulation of synaptic transmission	9	GO:0001653	0.00663769	18.0902	0.122837	2	54	peptide receptor activity
GO:0052652	0.00102668	49.3439	0.0478813	2	24	cyclic purine nucleotide metabolic process	10	GO:0004995	0.00680932	227.389	0.00682427	1	3	tachykinin receptor activity
GO:0016199	0.00111459	47.1947	0.0498763	2	25	axon midline choice point recognition	11	GO:0015018	0.00680932	227.389	0.00682427	1	3	galactosylgalactosylxylosylprotein 3-beta-glucuronosyltransferase activity
GO:0031345	0.00130089	43.4122	0.0538664	2	27	negative regulation of cell projection organization	12
GO:0035556	0.00149033	5.77875	1.30476	6	654	intracellular signal transduction	13
GO:0023052	0.00169924	3.92185	3.64496	10	1827	signaling	14
GO:0042461	0.00181279	14.075	0.245391	3	123	photoreceptor cell development	15
GO:0006796	0.00185802	4.84062	1.86936	7	937	phosphate-containing compound metabolic process	16
GO:0097485	0.00196912	8.6321	0.546644	4	274	neuron projection guidance	17
GO:0046827	0.00199505	Inf	0.00199505	1	1	positive regulation of protein export from nucleus	18
GO:0006063	0.00199505	Inf	0.00199505	1	1	uronic acid metabolic process	19
GO:0021785	0.00199505	Inf	0.00199505	1	1	branchiomotor neuron axon guidance	20
GO:0010499	0.00199505	Inf	0.00199505	1	1	proteasomal ubiquitin-independent protein catabolic process	21
GO:0051660	0.00199505	Inf	0.00199505	1	1	establishment of centrosome localization	22
GO:0032487	0.00199505	Inf	0.00199505	1	1	regulation of Rap protein signal transduction	23
GO:0048864	0.00199505	Inf	0.00199505	1	1	stem cell development	24
GO:0052695	0.00199505	Inf	0.00199505	1	1	cellular glucuronidation	25
GO:0007154	0.00205207	3.81096	3.73474	10	1872	cell communication	26
GO:0034332	0.00218377	32.8669	0.0698268	2	35	adherens junction organization	27
GO:1901293	0.00221795	13.0835	0.263347	3	132	nucleoside phosphate biosynthetic process	28
GO:0000904	0.00253059	6.16992	0.981566	5	492	cell morphogenesis involved in differentiation	29
GO:0098609	0.00272958	12.1324	0.283297	3	142	cell-cell adhesion	30
GO:0098916	0.00330193	7.44444	0.630437	4	316	anterograde trans-synaptic signaling	31
GO:0051049	0.00357209	7.27691	0.644402	4	323	regulation of transport	32
GO:0099536	0.00365197	7.23038	0.648392	4	325	synaptic signaling	33
GO:0009190	0.00367471	567.409	0.00367794	1	2	cyclic nucleotide biosynthetic process	34
GO:0050794	0.00384033	3.43516	6.52381	13	3699	regulation of cellular process	35
GO:0010004	0.00390983	24.0792	0.0937675	2	47	gastrulation involving germ band extension	36
GO:0034116	0.00398628	521.042	0.0039901	1	2	positive regulation of heterotypic cell-cell adhesion	37
GO:0034260	0.00398628	521.042	0.0039901	1	2	negative regulation of GTPase activity	38
GO:0007409	0.00415713	6.96296	0.672333	4	337	axonogenesis	39
GO:0030182	0.00433191	4.60848	1.612	6	808	neuron differentiation	40
GO:0120032	0.00441448	22.5688	0.0997526	2	50	regulation of plasma membrane bounded cell projection assembly	41
GO:0006468	0.00442673	6.83635	0.684303	4	343	protein phosphorylation	42
GO:0065007	0.00470052	3.10321	9.11938	16	4571	biological regulation	43
GO:0042330	0.00485307	6.65463	0.702258	4	352	taxis	44
GO:0007416	0.00531313	9.49846	0.359109	3	180	synapse assembly	45
GO:0022603	0.0059067	9.13192	0.373075	3	187	regulation of anatomical structure morphogenesis	46
GO:0001582	0.0059737	260.5	0.00598516	1	3	detection of chemical stimulus involved in sensory perception of sweet taste	47
GO:1904058	0.0059737	260.5	0.00598516	1	3	positive regulation of sensory perception of pain	48
GO:0051490	0.0059737	260.5	0.00598516	1	3	negative regulation of filopodium assembly	49
GO:0010353	0.0059737	260.5	0.00598516	1	3	response to trehalose	50
GO:0048058	0.0059737	260.5	0.00598516	1	3	compound eye corneal lens development	51
GO:0045920	0.0059737	260.5	0.00598516	1	3	negative regulation of exocytosis	52
GO:2000301	0.0059737	260.5	0.00598516	1	3	negative regulation of synaptic vesicle exocytosis	53
GO:0034330	0.00647389	6.11136	0.76211	4	382	cell junction organization	54
GO:0008064	0.0065069	18.3449	0.121698	2	61	regulation of actin polymerization or depolymerization	55
GO:0007043	0.00671561	18.0377	0.123693	2	62	cell-cell junction assembly	56
GO:0008360	0.00692736	17.7406	0.125688	2	63	regulation of cell shape	57
GO:0048729	0.00790607	4.65047	1.28282	5	643	tissue morphogenesis	58
GO:0007217	0.00795731	173.653	0.00798021	1	4	tachykinin receptor signaling pathway	59
GO:0035156	0.00795731	173.653	0.00798021	1	4	fusion cell fate specification	60
GO:0045806	0.00795731	173.653	0.00798021	1	4	negative regulation of endocytosis	61
GO:0034110	0.00795731	173.653	0.00798021	1	4	regulation of homotypic cell-cell adhesion
GO:0051931	0.00795731	173.653	0.00798021	1	4	regulation of sensory perception
GO:0036059	0.00795731	173.653	0.00798021	1	4	nephrocyte diaphragm assembly
GO:0022008	0.00915357	3.89901	1.88133	6	943	neurogenesis
GO:0042221	0.00916159	3.53324	2.48783	7	1247	response to chemical
GO:0016200	0.00993712	130.229	0.00997526	1	5	synaptic target attraction
GO:0030709	0.00993712	130.229	0.00997526	1	5	border follicle cell delamination
GO:0043547	0.00995041	14.6087	0.151624	2	76	positive regulation of GTPase activity
In red, GO terms found in both datasets, all genes and genes encompassing TEs. In bold, significant GO terms after FDR correction.

### Sheet: E
HARDY
E1.1. All Genes: Biological Process								E1.2. All Genes: Molecular function								E1.3. All Genes: Cellular component
GOBPID	Pvalue	OddsRatio	ExpCount	Count	Size	Term		GOMFID	Pvalue	OddsRatio	ExpCount	Count	Size	Term		GOCCID	Pvalue	OddsRatio	ExpCount	Count	Size	Term
GO:0090257	0.000733893	60.0192	0.0406991	2	15	regulation of muscle system process		GO:0004531	0.00276221	Inf	0.00276221	1	1	deoxyribonuclease II activity		GO:0034451	0.00966682	141.805	0.00970089	1	4	centriolar satellite
GO:0006309	0.00106395	48.7539	0.0488389	2	18	apoptotic DNA fragmentation		GO:0017125	0.00276221	Inf	0.00276221	1	1	deoxycytidyl transferase activity
GO:0006921	0.00106395	48.7539	0.0488389	2	18	cellular component disassembly involved in execution phase of apoptosis		GO:0016532	0.00276221	Inf	0.00276221	1	1	superoxide dismutase copper chaperone activity
GO:0046700	0.00186448	8.54514	0.531801	4	196	heterocycle catabolic process		GO:0004520	0.00327516	26.3922	0.0856284	2	31	endodeoxyribonuclease activity
GO:0044270	0.00189949	8.50017	0.534514	4	197	cellular nitrogen compound catabolic process		GO:0004104	0.00551701	371.939	0.00552441	1	2	cholinesterase activity
GO:0006308	0.0020615	33.8967	0.0678318	2	25	DNA catabolic process		GO:0140097	0.00665935	8.57405	0.386709	3	140	catalytic activity, acting on DNA
GO:0019439	0.00211921	8.23987	0.550794	4	203	aromatic compound catabolic process		GO:0120016	0.00826442	185.955	0.00828662	1	3	sphingolipid transfer activity
GO:1901361	0.00239713	7.95534	0.569787	4	210	organic cyclic compound catabolic process		GO:0047429	0.00826442	185.955	0.00828662	1	3	nucleoside triphosphate diphosphatase activity
GO:0061098	0.00271327	Inf	0.00271327	1	1	positive regulation of protein tyrosine kinase activity		GO:1902387	0.00826442	185.955	0.00828662	1	3	ceramide 1-phosphate binding
GO:0035621	0.00271327	Inf	0.00271327	1	1	ER to Golgi ceramide transport		GO:1902388	0.00826442	185.955	0.00828662	1	3	ceramide 1-phosphate transfer activity
GO:0070073	0.0054194	378.667	0.00542654	1	2	clustering of voltage-gated calcium channels
GO:0070987	0.0054194	378.667	0.00542654	1	2	error-free translesion synthesis
GO:0045856	0.0054194	378.667	0.00542654	1	2	positive regulation of pole plasm oskar mRNA localization
GO:0090201	0.0054194	378.667	0.00542654	1	2	negative regulation of release of cytochrome c from mitochondria
GO:0014896	0.0054194	378.667	0.00542654	1	2	muscle hypertrophy
GO:0014881	0.0054194	378.667	0.00542654	1	2	regulation of myofibril size
GO:1901386	0.00811839	189.318	0.00813981	1	3	negative regulation of voltage-gated calcium channel activity
GO:1903523	0.00811839	189.318	0.00813981	1	3	negative regulation of blood circulation
GO:0046689	0.00811839	189.318	0.00813981	1	3	response to mercury ion
GO:1905448	0.00811839	189.318	0.00813981	1	3	positive regulation of mitochondrial ATP synthesis coupled electron transport
GO:0002209	0.00811839	189.318	0.00813981	1	3	behavioral defense response
GO:0009143	0.00811839	189.318	0.00813981	1	3	nucleoside triphosphate catabolic process
GO:0010459	0.00811839	189.318	0.00813981	1	3	negative regulation of heart rate
GO:0010569	0.00811839	189.318	0.00813981	1	3	regulation of double-strand break repair via homologous recombination
GO:0042276	0.00811839	189.318	0.00813981	1	3	error-prone translesion synthesis
In red, GO terms found in both datasets, all genes and genes encompassing TEs. In bold, significant GO terms after FDR correction.
E2.1. Genes encompassing TEs: Biological Process								E2.2. Genes encompassing TEs: Molecular function								E2.3. Genes encompassing TEs: Cellular component
GOBPID	Pvalue	OddsRatio	ExpCount	Count	Size	Term		GOMFID	Pvalue	OddsRatio	ExpCount	Count	Size	Term		GOCCID	Pvalue	OddsRatio	ExpCount	Count	Size	Term
GO:0061098	0.00103743	Inf	0.00103743	1	1	positive regulation of protein tyrosine kinase activity		GO:0004104	0.00211125	1024.58	0.00211228	1	2	cholinesterase activity		GO:0048788	0.00773659	160.403	0.00776071	1	8	cytoskeleton of presynaptic active zone
GO:0061061	0.00178386	15.3475	0.252095	3	243	muscle structure development		GO:0050839	0.00252443	31.7558	0.0760419	2	72	cell adhesion molecule binding		GO:0030054	0.00890424	8.62174	0.449151	3	463	cell junction
GO:0070073	0.00207386	1043.08	0.00207485	1	2	clustering of voltage-gated calcium channels		GO:0047429	0.00316533	512.25	0.00316841	1	3	nucleoside triphosphate diphosphatase activity
GO:0045856	0.00207386	1043.08	0.00207485	1	2	positive regulation of pole plasm oskar mRNA localization		GO:0061665	0.0063214	204.85	0.00633683	1	6	SUMO ligase activity
GO:0090201	0.00207386	1043.08	0.00207485	1	2	negative regulation of release of cytochrome c from mitochondria		GO:0030296	0.00737137	170.694	0.00739296	1	7	protein tyrosine kinase activator activity
GO:0014896	0.00207386	1043.08	0.00207485	1	2	muscle hypertrophy		GO:0002039	0.00737137	170.694	0.00739296	1	7	p53 binding
GO:0014881	0.00207386	1043.08	0.00207485	1	2	regulation of myofibril size		GO:0098632	0.00946825	128	0.00950524	1	9	cell-cell adhesion mediator activity
GO:1905448	0.0031093	521.5	0.00311228	1	3	positive regulation of mitochondrial ATP synthesis coupled electron transport
GO:0009143	0.0031093	521.5	0.00311228	1	3	nucleoside triphosphate catabolic process
GO:0032014	0.0031093	521.5	0.00311228	1	3	positive regulation of ARF protein signal transduction
GO:0051146	0.00353651	26.5947	0.0902562	2	87	striated muscle cell differentiation
GO:0071689	0.00620968	208.55	0.00622456	1	6	muscle thin filament assembly
GO:0022611	0.00930115	130.312	0.00933684	1	9	dormancy process
In red, GO terms found in both datasets, all genes and genes encompassing TEs. In bold, significant GO terms after FDR correction.
