## Supplementary material for "Transposable elements identify previously overlooked regions undergoing parallel evolution in response to diverse selective pressures": Table S10

### Sheet: TEs_dictionary
Flybase_name	RepBase_name
invader5	INVADER5_LTR
invader4	INVADER4_I
Bari1	BARI_DM
I-element	I_DM
HMS-Beagle	HMSBEAGLE_I
Chouto	Chouto_LTR
Tirant	TIRANT_LTR
gypsy7	GYPSY7_LTR
McClintock	QUASIMODO2-LTR_DM
S-element	S_DM
HMS-Beagle	DMLTR5
Rt1a	DMRT1A
hopper	M4DM
Rt1c	DMRT1B
gypsy	GYPSY_LTR
micropia	MICROPIA_LTR
Gypsy12A_LTR	GYPSY12A_LTR
Fw2	FW2_DM
invader6	INVADER6_LTR
Gypsy6A_LTR	GYPSY6A_LTR
G4	G4_DM
mdg1	MDG1_LTR
invader5	INVADER5_I
Doc4-element	DOC4_DM
gypsy6	GYPSY6_I
transib4	Transib4
gypsy8	GYPSY8_I
invader1	INVADER1_LTR
ZAM	ZAM_I
1731	DM1731_LTR
Dm88	COPIA2LTR_DM
G6	G6_DM
opus	NOMAD_I
springer	Gypsy1-I_DM
GATE	BATUMI_I
diver2	DIVER2_LTR
gypsy12	GYPSY12_I
Burdock	BURDOCK_I
accord2	ACCORD2_I
Max-element	MAX_I
roo	ROO_LTR
Max-element	MAX_LTR
transib2	TRANSIB2
McClintock	QUASIMODO2-I_DM
Bica	Bica_LTR
transib3	TRANSIB3
gtwin	GTWIN_LTR
accord	ACCORD_LTR
gypsy10	GYPSY10_LTR
Chimpo	Chimpo_LTR
flea	BLASTOPIA_I
Doc2-element	DOC2_DM
blood	BLOOD_I
1360	PROTOP
Transpac	TRANSPAC_I
gypsy8	GYPSY8_LTR
G5	G5_DM
gypsy9	GYPSY9_I
gypsy5	GYPSY5_LTR
gypsy9	GYPSY9_LTR
17.6	DM176-I
GATE	BATUMI_LTR
BS	BS
BS3	BS3_DM
mdg1	MDG1_I
baggins	BAGGINS1
invader2	INVADER2_LTR
1731	DM1731_I
HeT-A	HETA
gypsy4	GYPSY4_LTR
R1A1-element	R1_DM
412	DM412_LTR
transib1	Transib1
hobo	HOBO
S2	S2_DM
Rt1b	DMRT1C
Idefix	IDEFIX_I
Stalker2	STALKER2_I
G2	G2_DM
1360	PROTOP_B
pogo	POGO
invader1	INVADER1_I
Tc1-2	TC1-2_DM
gypsy5	GYPSY5_I
Burdock	BURDOCK_LTR
opus	NOMAD_LTR
3S18	BEL_I
Tabor	TABOR_LTR
Ivk	IVK_DM
Copia1_DM	Copia1-LTR_DM
Doc3-element	DOC3_DM
rooA	ROOA_LTR
P-element	PLACW_DM
Quasimodo	QUASIMODO_I
roo	ROO_I
diver2	DIVER2_I
G7	G7_DM
Transib5	Transib5
Doc	DOC
Tirant	TIRANT_I
3S18	BEL_LTR
Tabor	TABOR_I
TART-B	TART_B1
gypsy12	GYPSY12_LTR
invader2	INVADER2_I
Transib-N1_DM	Transib-N1_DM
G5A	G5A_DM
INE-1	DNAREP1_DM
invader3	INVADER3_LTR
297	DM297_I
diver	DIVER_I
gypsy3	GYPSY3_LTR
flea	BLASTOPIA_LTR
X-element	BS2
gtwin	GTWIN_I
frogger	FROGGER_I
invader4	INVADER4_LTR
Stalker3	STALKER3_LTR
BS4	BS4_DM
diver	DIVER_LTR
TART-A	TART-A
gypsy11	GYPSY11_I
rooA	ROOA_I
accord2	ACCORD2_LTR
1360	PROTOP_A
Stalker4	STALKER4_I
G-element	G_DM
pogo	POGON1
gypsy6	GYPSY6_LTR
Tom1	DMTOM1_LTR
TAHRE	TAHRE
FB	FB4_DM
Porto1	DOC5_DM
invader3	INVADER3_I
invader6	INVADER6_I
gypsy	GYPSY_I
Stalker	STALKER4_LTR
gypsy2	GYPSY2_LTR
G3	G3_DM
frogger	FROGGER_LTR
Chouto	Chouto_I
R1-2	R1-2_DM
Fw3	FW3_DM
mariner2	MARINER2_DM
Helena	HELENA_RT
gypsy2	GYPSY2_I
Juan	DOC6_DM
17.6	DM176-LTR
accord	ACCORD_I
Helitron	HELITRON1_DM
297	DM297_LTR
Cr1a	DMCR1A
Idefix	IDEFIX_LTR
Stalker2	STALKER2_LTR
Quasimodo	QUASIMODO_LTR
blood	BLOOD_LTR
Transpac	TRANSPAC_LTR
gypsy7	GYPSY7_I
micropia	MICROPIA_I
Chimpo	Chimpo_I
412	DM412B_LTR
ZAM	ZAM_LTR
looper1	LOOPER1_DM
gypsy11	GYPSY11_LTR
Copia1_DM	Copia1-I_DM
412	DM412_I
Bica	Bica_I
gypsy10	GYPSY10_I
jockey2	JOCKEY2
R2-element	R2_DM
gypsy4	GYPSY4_I
Tc1	TC1_DM
gypsy3	GYPSY3_I
